# SweepCluster: A SNP clustering tool for detecting gene-specific sweeps in prokaryotes

**DOI:** 10.1101/2021.03.12.435060

**Authors:** Junhui Qiu, Qi Zhou, Weicai Ye, Qianjun Chen, Yun-Juan Bao

## Abstract

**Background:** The gene-specific sweep is a selection process where an advantageous mutation along with the nearby neutral sites in a gene region increases the frequency in the population. It has been demonstrated to play important roles in ecological differentiation or phenotypic divergence in microbial populations. Therefore, identifying gene-specific sweeps in microorganisms will not only provide insights into the evolutionary mechanisms, but also unravel potential genetic markers associated with biological phenotypes. However, current methods were mainly developed for detecting selective sweeps in eukaryotic data of sparse genotypes and are not readily applicable to prokaryotic data. Furthermore, some challenges have not been sufficiently addressed by the methods, such as the low spatial resolution of sweep regions and lack of consideration of the spatial distribution of mutations.

**Results:** We proposed a novel gene-centric and spatial-aware approach for identifying gene-specific sweeps in prokaryotes and implemented it in a python tool SweepCluster. Our method searches for gene regions with a high level of spatial clustering of pre-selected polymorphisms in genotype datasets assuming a null distribution model of neutral selection. The pre-selection of polymorphisms is based on their genetic signatures, such as elevated population subdivision, excessive linkage disequilibrium, or significant phenotype association. Performance evaluation using simulation data showed that the accuracy and sensitivity of the clustering algorithm in SweepCluster is above 90%. The application of SweepCluster in two real datasets from the bacteria *Streptococcus pyogenes* and *Streptococcus suis* showed that the impact of pre-selection was dramatic and significantly reduced the uninformative signals. We validated our method using the genotype data from *Vibrio cyclitrophicus*, the only available dataset of gene-specific sweeps in bacteria, and obtained a concordance rate of 78%. We noted that the concordance rate could be underestimated due to distinct reference genomes and clustering strategies. The application to the human genotype datasets showed that SweepCluster is also applicable to eukaryotic data and recovered the known sweep regions in a wide dynamic range of pre-selection parameters.

**Conclusions:** SweepCluster is applicable to a broad category of datasets. It will be valuable for detecting gene-specific sweeps in diverse genotypic data and provide novel insights on adaptive evolution.
