## Additional file 3 for "SweepCluster: A SNP clustering tool for detecting gene-specific sweeps in prokaryotes"

### Sheet: TableS11
Table S11. The list of 20 strains of V. cycliotrophicus used for variant detection.
StrainName	Ecological_phenotype
1F289	L
FF75	L
ZF14	L
ZF170	L
ZF205	L
ZF207	L
ZF255	L
ZF264	L
ZF270	L
ZF28	L
ZF30	L
ZF65	L
ZF99	L
1F111	S
1F175	S
1F273	S
1F53	S
1F97	S
FF160	S
FF274	S

### Sheet: TableS12
Table S12. The ecoSNPs from V. cyclitrophicus associated with the ecological differentiation.
Chrom	SNP_Loc	VariantType	GeneAnnotation
chr1	1705378	CDS_synon	FAZ90_RS07660
chr1	1705384	CDS_synon	FAZ90_RS07660
chr1	1705390	CDS_synon	FAZ90_RS07660
chr1	2589812	CDS_synon	FAZ90_RS11785
chr1	2589830	CDS_synon	FAZ90_RS11785
chr1	2589839	CDS_synon	FAZ90_RS11785
chr1	2985276	inter-gene-5-3	FAZ90_RS13435||FAZ90_RS13440||
chr1	2999463	CDS_synon	FAZ90_RS13520
chr1	3001831	inter-gene-3-5	FAZ90_RS13520||FAZ90_RS13525||
chr1	3001910	inter-gene-3-5	FAZ90_RS13520||FAZ90_RS13525||
chr1	3001927	inter-gene-3-5	FAZ90_RS13520||FAZ90_RS13525||
chr1	3001940	inter-gene-3-5	FAZ90_RS13520||FAZ90_RS13525||
chr1	3002077	CDS_nonSynon	FAZ90_RS13525
chr1	3002093	CDS_nonSynon	FAZ90_RS13525
chr1	3002319	CDS_synon	FAZ90_RS13525
chr1	3003441	inter-gene-5-3	FAZ90_RS13525||FAZ90_RS13530||
chr1	3003610	CDS_synon	FAZ90_RS13530
chr1	3004116	CDS_nonSynon	FAZ90_RS13530
chr1	3004353	pseudo-gene|ncRNA	FAZ90_RS13535
chr1	3006534	CDS_synon	FAZ90_RS13550
chr1	3006927	CDS_synon	FAZ90_RS13550
chr1	3007039	CDS_nonSynon	FAZ90_RS13550
chr1	3007489	CDS_nonSynon	FAZ90_RS13555
chr1	3007790	CDS_synon	FAZ90_RS13555
chr1	3008048	CDS_synon	FAZ90_RS13555
chr1	3008237	CDS_synon	FAZ90_RS13555
chr1	3008320	CDS_nonSynon	FAZ90_RS13555
chr1	3008495	CDS_synon	FAZ90_RS13555
chr1	3008992	CDS_synon	FAZ90_RS13560
chr1	3009171	CDS_nonSynon	FAZ90_RS13560
chr1	3009256	CDS_synon	FAZ90_RS13560
chr1	3009490	CDS_synon	FAZ90_RS13560
chr1	3010119	CDS_synon	FAZ90_RS13565
chr1	3010731	CDS_nonSynon	FAZ90_RS13570
chr1	3011424	inter-gene-5-3	FAZ90_RS13570||FAZ90_RS13575||
chr1	3011488	inter-gene-5-3	FAZ90_RS13570||FAZ90_RS13575||
chr1	3011555	CDS_nonSynon	FAZ90_RS13575
chr1	3012616	CDS_nonSynon	FAZ90_RS13575
chr1	3012628	CDS_nonSynon	FAZ90_RS13575
chr1	3013977	CDS_synon	FAZ90_RS13580
chr1	3014009	CDS_nonSynon	FAZ90_RS13580
chr1	3014265	CDS_synon	FAZ90_RS13580
chr1	3014391	CDS_synon	FAZ90_RS13580
chr1	3014403	CDS_synon	FAZ90_RS13580
chr1	3015072	CDS_synon	FAZ90_RS13580
chr1	3015166	CDS_nonSynon	FAZ90_RS13580
chr1	3015294	CDS_synon	FAZ90_RS13580
chr1	3016066	inter-gene-3-5	FAZ90_RS13585||FAZ90_RS13590||
chr1	3016180	CDS_nonSynon	FAZ90_RS13590
chr1	3017068	CDS_synon	FAZ90_RS13590
chr1	3017157	CDS_nonSynon	FAZ90_RS13590
chr1	3017562	inter-gene-5-3	FAZ90_RS13590||FAZ90_RS13595||
chr1	3017616	inter-gene-5-3	FAZ90_RS13590||FAZ90_RS13595||
chr1	3017659	inter-gene-5-3	FAZ90_RS13590||FAZ90_RS13595||
chr1	3017755	inter-gene-5-3	FAZ90_RS13590||FAZ90_RS13595||
chr1	3017785	inter-gene-5-3	FAZ90_RS13590||FAZ90_RS13595||
chr1	3017933	inter-gene-5-3	FAZ90_RS13590||FAZ90_RS13595||
chr1	3022425	inter-gene-3-5	FAZ90_RS13685||FAZ90_RS13690||
chr1	3022745	CDS_synon	FAZ90_RS13690
chr1	3022775	CDS_synon	FAZ90_RS13690
chr1	3023479	inter-gene-3-5	FAZ90_RS13690||FAZ90_RS13695||
chr1	3023714	CDS_nonSynon	FAZ90_RS13695
chr1	3024250	CDS_synon	FAZ90_RS13695
chr1	3024742	CDS_synon	FAZ90_RS13695
chr1	3024862	CDS_synon	FAZ90_RS13695
chr1	3025134	inter-gene-3-5	FAZ90_RS13695||FAZ90_RS13700||
chr1	3027407	CDS_synon	FAZ90_RS13705
chr1	3027477	CDS_nonSynon	FAZ90_RS13705
chr1	3028010	CDS_synon	FAZ90_RS13705
chr1	3028245	CDS_nonSynon	FAZ90_RS13705
chr1	3029142	CDS_synon	FAZ90_RS13710
chr1	3029181	CDS_synon	FAZ90_RS13710
chr1	3031307	CDS_synon	FAZ90_RS13715
chr1	3031514	CDS_synon	FAZ90_RS13715
chr1	3032798	CDS_synon	FAZ90_RS13725
chr1	3033017	CDS_synon	FAZ90_RS13730
chr1	3033026	CDS_synon	FAZ90_RS13730
chr1	3033354	inter-gene-5-3	FAZ90_RS13730||FAZ90_RS13735||
chr1	3033853	CDS_synon	FAZ90_RS13735
chr1	3034273	CDS_synon	FAZ90_RS13740
chr1	3034542	CDS_synon	FAZ90_RS13740
chr1	3034611	CDS_synon	FAZ90_RS13740
chr1	3035237	inter-gene-3-5	FAZ90_RS13740||FAZ90_RS13745||
chr1	3035330	inter-gene-3-5	FAZ90_RS13740||FAZ90_RS13745||
chr1	3035377	inter-gene-3-5	FAZ90_RS13740||FAZ90_RS13745||
chr1	3035613	CDS_synon	FAZ90_RS13745
chr1	3035749	CDS_nonSynon	FAZ90_RS13745
chr1	3035760	CDS_synon	FAZ90_RS13745
chr1	3035802	CDS_synon	FAZ90_RS13745
chr1	3036122	CDS_synon	FAZ90_RS13750
chr1	3036407	CDS_synon	FAZ90_RS13750
chr1	3036412	CDS_nonSynon	FAZ90_RS13750
chr1	3036416	CDS_synon	FAZ90_RS13750
chr1	3036422	CDS_synon	FAZ90_RS13750
chr1	3036604	inter-gene-5-3	FAZ90_RS13750||FAZ90_RS13755||
chr1	3036712	inter-gene-5-3	FAZ90_RS13750||FAZ90_RS13755||
chr1	3036767	inter-gene-5-3	FAZ90_RS13750||FAZ90_RS13755||
chr1	3036912	CDS_synon	FAZ90_RS13755
chr1	3037504	CDS_nonSynon	FAZ90_RS13755
chr1	3037556	CDS_nonSynon	FAZ90_RS13755
chr1	3037913	CDS_synon	FAZ90_RS13755
chr1	3038019	CDS_synon	FAZ90_RS13755
chr1	3038106	CDS_synon	FAZ90_RS13755
chr1	3038329	CDS_nonSynon	FAZ90_RS13755
chr1	3038343	CDS_nonSynon	FAZ90_RS13755
chr1	3038438	CDS_nonSynon	FAZ90_RS13755
chr1	3038448	CDS_synon	FAZ90_RS13755
chr1	3038504	inter-gene-3-5	FAZ90_RS13755||FAZ90_RS13760||
chr1	3038537	inter-gene-3-5	FAZ90_RS13755||FAZ90_RS13760||
chr1	3038568	inter-gene-3-5	FAZ90_RS13755||FAZ90_RS13760||
chr1	3044230	CDS_nonSynon	FAZ90_RS13780
chr1	3044243	CDS_nonSynon	FAZ90_RS13780
chr1	3044261	CDS_nonSynon	FAZ90_RS13780
chr1	3044268	CDS_synon	FAZ90_RS13780
chr1	3044371	CDS_nonSynon	FAZ90_RS13780
chr1	3044601	CDS_synon	FAZ90_RS13780
chr1	3044616	CDS_synon	FAZ90_RS13780
chr1	3044634	CDS_synon	FAZ90_RS13780
chr1	3044672	CDS_nonSynon	FAZ90_RS13780
chr1	3044686	CDS_nonSynon	FAZ90_RS13780
chr1	3044688	CDS_synon	FAZ90_RS13780
chr1	3044691	CDS_synon	FAZ90_RS13780
chr1	3044696	CDS_nonSynon	FAZ90_RS13780
chr1	3044700	CDS_nonSynon	FAZ90_RS13780
chr1	3044701	CDS_nonSynon	FAZ90_RS13780
chr1	3044703	CDS_synon	FAZ90_RS13780
chr1	3044707	CDS_nonSynon	FAZ90_RS13780
chr1	3044712	CDS_synon	FAZ90_RS13780
chr1	3044718	CDS_synon	FAZ90_RS13780
chr1	3044724	CDS_synon	FAZ90_RS13780
chr1	3044728	CDS_nonSynon	FAZ90_RS13780
chr1	3044733	CDS_synon	FAZ90_RS13780
chr1	3044759	CDS_nonSynon	FAZ90_RS13780
chr1	3044782	CDS_nonSynon	FAZ90_RS13780
chr1	3044795	CDS_nonSynon	FAZ90_RS13780
chr1	3044797	CDS_nonSynon	FAZ90_RS13780
chr1	3044799	CDS_synon	FAZ90_RS13780
chr1	3044815	CDS_nonSynon	FAZ90_RS13780
chr1	3044820	CDS_synon	FAZ90_RS13780
chr1	3044823	CDS_synon	FAZ90_RS13780
chr1	3044841	CDS_synon	FAZ90_RS13780
chr1	3044899	CDS_nonSynon	FAZ90_RS13780
chr1	3044973	CDS_synon	FAZ90_RS13780
chr1	3044999	CDS_nonSynon	FAZ90_RS13780
chr1	3045024	CDS_synon	FAZ90_RS13780
chr1	3045099	CDS_synon	FAZ90_RS13780
chr1	3045150	CDS_nonSynon	FAZ90_RS13780
chr1	3045152	CDS_nonSynon	FAZ90_RS13780
chr1	3045157	CDS_nonSynon	FAZ90_RS13780
chr1	3045158	CDS_nonSynon	FAZ90_RS13780
chr1	3045198	CDS_synon	FAZ90_RS13780
chr1	3045231	CDS_synon	FAZ90_RS13780
chr1	3045243	CDS_nonSynon	FAZ90_RS13780
chr1	3045244	CDS_nonSynon	FAZ90_RS13780
chr1	3045254	CDS_nonSynon	FAZ90_RS13780
chr1	3045264	CDS_nonSynon	FAZ90_RS13780
chr1	3045326	CDS_nonSynon	FAZ90_RS13780
chr1	3045398	CDS_nonSynon	FAZ90_RS13780
chr1	3045417	CDS_synon	FAZ90_RS13780
chr1	3045433	CDS_nonSynon	FAZ90_RS13780
chr1	3045434	CDS_nonSynon	FAZ90_RS13780
chr1	3045450	CDS_synon	FAZ90_RS13780
chr1	3045525	CDS_synon	FAZ90_RS13780
chr1	3045532	CDS_nonSynon	FAZ90_RS13780
chr1	3045534	CDS_synon	FAZ90_RS13780
chr1	3045577	CDS_nonSynon	FAZ90_RS13780
chr1	3045582	CDS_nonSynon	FAZ90_RS13780
chr1	3045584	CDS_nonSynon	FAZ90_RS13780
chr1	3045602	CDS_nonSynon	FAZ90_RS13780
chr1	3045615	CDS_synon	FAZ90_RS13780
chr1	3045630	CDS_synon	FAZ90_RS13780
chr1	3045673	inter-gene-3-5	FAZ90_RS13780||FAZ90_RS13785||
chr1	3045684	inter-gene-3-5	FAZ90_RS13780||FAZ90_RS13785||
chr1	3052101	CDS_synon	FAZ90_RS13805
chr1	3052125	CDS_synon	FAZ90_RS13805
chr1	3052144	CDS_nonSynon	FAZ90_RS13805
chr1	3052410	CDS_synon	FAZ90_RS13805
chr1	3052413	CDS_synon	FAZ90_RS13805
chr1	3052593	CDS_synon	FAZ90_RS13805
chr1	3052718	CDS_nonSynon	FAZ90_RS13805
chr1	3052956	CDS_synon	FAZ90_RS13805
chr1	3053253	CDS_synon	FAZ90_RS13805
chr1	3053259	CDS_synon	FAZ90_RS13805
chr1	3054315	inter-gene-3-5	FAZ90_RS13810||FAZ90_RS13815||
chr1	3054538	CDS_nonSynon	FAZ90_RS13815
chr1	3054660	CDS_synon	FAZ90_RS13815
chr1	3054699	CDS_synon	FAZ90_RS13815
chr1	3054720	CDS_synon	FAZ90_RS13815
chr1	3054747	CDS_synon	FAZ90_RS13815
chr1	3054750	CDS_synon	FAZ90_RS13815
chr1	3054751	CDS_nonSynon	FAZ90_RS13815
chr1	3054759	CDS_synon	FAZ90_RS13815
chr1	3054765	CDS_synon	FAZ90_RS13815
chr1	3054767	CDS_nonSynon	FAZ90_RS13815
chr1	3054768	CDS_nonSynon	FAZ90_RS13815
chr1	3054785	CDS_nonSynon	FAZ90_RS13815
chr1	3054792	CDS_nonSynon	FAZ90_RS13815
chr1	3054822	CDS_synon	FAZ90_RS13815
chr1	3054823	CDS_nonSynon	FAZ90_RS13815
chr1	3054825	CDS_nonSynon	FAZ90_RS13815
chr1	3054827	CDS_nonSynon	FAZ90_RS13815
chr1	3054828	CDS_nonSynon	FAZ90_RS13815
chr1	3054834	CDS_synon	FAZ90_RS13815
chr1	3054840	CDS_synon	FAZ90_RS13815
chr1	3054849	CDS_synon	FAZ90_RS13815
chr1	3054864	CDS_synon	FAZ90_RS13815
chr1	3054871	CDS_synon	FAZ90_RS13815
chr1	3054873	CDS_synon	FAZ90_RS13815
chr1	3054876	CDS_synon	FAZ90_RS13815
chr1	3054879	CDS_synon	FAZ90_RS13815
chr1	3054883	CDS_synon	FAZ90_RS13815
chr1	3054886	CDS_synon	FAZ90_RS13815
chr1	3054888	CDS_synon	FAZ90_RS13815
chr1	3054915	CDS_synon	FAZ90_RS13815
chr1	3054918	CDS_synon	FAZ90_RS13815
chr1	3054921	CDS_synon	FAZ90_RS13815
chr1	3054926	CDS_nonSynon	FAZ90_RS13815
chr1	3054927	CDS_nonSynon	FAZ90_RS13815
chr1	3054930	CDS_synon	FAZ90_RS13815
chr1	3054948	CDS_synon	FAZ90_RS13815
chr1	3054952	CDS_nonSynon	FAZ90_RS13815
chr1	3054958	CDS_nonSynon	FAZ90_RS13815
chr1	3054961	CDS_synon	FAZ90_RS13815
chr1	3054966	CDS_synon	FAZ90_RS13815
chr1	3054972	CDS_synon	FAZ90_RS13815
chr1	3054973	CDS_nonSynon	FAZ90_RS13815
chr1	3054975	CDS_nonSynon	FAZ90_RS13815
chr1	3054978	CDS_synon	FAZ90_RS13815
chr1	3054981	CDS_synon	FAZ90_RS13815
chr1	3054982	CDS_nonSynon	FAZ90_RS13815
chr1	3054985	CDS_synon	FAZ90_RS13815
chr1	3054987	CDS_synon	FAZ90_RS13815
chr1	3054990	CDS_synon	FAZ90_RS13815
chr1	3054996	CDS_synon	FAZ90_RS13815
chr1	3054999	CDS_synon	FAZ90_RS13815
chr1	3055011	CDS_nonSynon	FAZ90_RS13815
chr1	3055026	CDS_synon	FAZ90_RS13815
chr1	3055029	CDS_synon	FAZ90_RS13815
chr1	3055044	CDS_synon	FAZ90_RS13815
chr1	3055047	CDS_synon	FAZ90_RS13815
chr1	3055053	CDS_synon	FAZ90_RS13815
chr1	3055056	CDS_synon	FAZ90_RS13815
chr1	3055077	CDS_synon	FAZ90_RS13815
chr1	3055092	CDS_synon	FAZ90_RS13815
chr1	3055095	CDS_synon	FAZ90_RS13815
chr1	3055101	CDS_synon	FAZ90_RS13815
chr1	3055103	CDS_nonSynon	FAZ90_RS13815
chr1	3055105	CDS_nonSynon	FAZ90_RS13815
chr1	3055107	CDS_nonSynon	FAZ90_RS13815
chr1	3055116	CDS_synon	FAZ90_RS13815
chr1	3055125	CDS_synon	FAZ90_RS13815
chr1	3055131	CDS_synon	FAZ90_RS13815
chr1	3055134	CDS_synon	FAZ90_RS13815
chr1	3055137	CDS_synon	FAZ90_RS13815
chr1	3055139	CDS_nonSynon	FAZ90_RS13815
chr1	3055142	CDS_nonSynon	FAZ90_RS13815
chr1	3055147	CDS_nonSynon	FAZ90_RS13815
chr1	3055151	CDS_nonSynon	FAZ90_RS13815
chr1	3055155	CDS_synon	FAZ90_RS13815
chr1	3055159	CDS_nonSynon	FAZ90_RS13815
chr1	3055160	CDS_nonSynon	FAZ90_RS13815
chr1	3055172	CDS_nonSynon	FAZ90_RS13815
chr1	3055173	CDS_nonSynon	FAZ90_RS13815
chr1	3055176	CDS_synon	FAZ90_RS13815
chr1	3055182	CDS_synon	FAZ90_RS13815
chr1	3055185	CDS_synon	FAZ90_RS13815
chr1	3055188	CDS_synon	FAZ90_RS13815
chr1	3055191	CDS_synon	FAZ90_RS13815
chr1	3055194	CDS_synon	FAZ90_RS13815
chr1	3055197	CDS_synon	FAZ90_RS13815
chr1	3055200	CDS_synon	FAZ90_RS13815
chr1	3055209	CDS_synon	FAZ90_RS13815
chr1	3055216	CDS_nonSynon	FAZ90_RS13815
chr1	3055272	CDS_synon	FAZ90_RS13815
chr1	3055278	CDS_synon	FAZ90_RS13815
chr1	3055281	CDS_synon	FAZ90_RS13815
chr1	3055296	CDS_synon	FAZ90_RS13815
chr1	3055299	CDS_synon	FAZ90_RS13815
chr1	3055315	CDS_synon	FAZ90_RS13815
chr1	3055341	CDS_synon	FAZ90_RS13815
chr1	3055353	CDS_synon	FAZ90_RS13815
chr1	3055500	CDS_synon	FAZ90_RS13815
chr1	3055512	CDS_synon	FAZ90_RS13815
chr1	3055536	CDS_synon	FAZ90_RS13815
chr1	3055545	CDS_synon	FAZ90_RS13815
chr1	3055573	CDS_synon	FAZ90_RS13815
chr1	3055659	CDS_synon	FAZ90_RS13815
chr1	3055662	CDS_synon	FAZ90_RS13815
chr1	3055687	CDS_nonSynon	FAZ90_RS13815
chr1	3055722	CDS_synon	FAZ90_RS13815
chr1	3055725	CDS_nonSynon	FAZ90_RS13815
chr1	3057744	inter-gene-5-3	FAZ90_RS13835||FAZ90_RS13840||
chr1	3057746	inter-gene-5-3	FAZ90_RS13835||FAZ90_RS13840||
chr1	3057835	CDS_synon	FAZ90_RS13840
chr1	3057856	CDS_nonSynon	FAZ90_RS13840
chr1	3058120	CDS_synon	FAZ90_RS13840
chr1	3058132	CDS_synon	FAZ90_RS13840
chr1	3058225	CDS_synon	FAZ90_RS13840
chr1	3058243	CDS_nonSynon	FAZ90_RS13840
chr1	3058244	CDS_nonSynon	FAZ90_RS13840
chr1	3058246	CDS_synon	FAZ90_RS13840
chr1	3058267	CDS_synon	FAZ90_RS13840
chr1	3058279	CDS_synon	FAZ90_RS13840
chr1	3058285	CDS_synon	FAZ90_RS13840
chr1	3058330	CDS_synon	FAZ90_RS13840
chr1	3058411	CDS_synon	FAZ90_RS13840
chr1	3058414	CDS_synon	FAZ90_RS13840
chr1	3058420	CDS_nonSynon	FAZ90_RS13840
chr1	3058422	CDS_nonSynon	FAZ90_RS13840
chr1	3058423	CDS_synon	FAZ90_RS13840
chr1	3058432	CDS_nonSynon	FAZ90_RS13840
chr1	3058433	CDS_nonSynon	FAZ90_RS13840
chr1	3058434	CDS_nonSynon	FAZ90_RS13840
chr1	3058438	CDS_nonSynon	FAZ90_RS13840
chr1	3058439	CDS_nonSynon	FAZ90_RS13840
chr1	3058440	CDS_nonSynon	FAZ90_RS13840
chr1	3058453	CDS_nonSynon	FAZ90_RS13840
chr1	3058455	CDS_nonSynon	FAZ90_RS13840
chr1	3058459	CDS_synon	FAZ90_RS13840
chr1	3058684	CDS_synon	FAZ90_RS13840
chr1	3058732	CDS_synon	FAZ90_RS13840
chr1	3058897	CDS_synon	FAZ90_RS13840
chr1	3058933	CDS_synon	FAZ90_RS13840
chr1	3058945	CDS_synon	FAZ90_RS13840
chr1	3058990	CDS_synon	FAZ90_RS13840
chr1	3058996	CDS_synon	FAZ90_RS13840
chr1	3059059	CDS_synon	FAZ90_RS13840
chr1	3059162	CDS_nonSynon	FAZ90_RS13840
chr1	3059274	CDS_nonSynon	FAZ90_RS13840
chr1	3059296	inter-gene-5	FAZ90_RS13840||
chr1	3059345	inter-gene-5	FAZ90_RS13840||
chr2	12557	inter-gene-5-3	FAZ90_RS15205||FAZ90_RS15210||
chr2	52118	CDS_synon	FAZ90_RS15390
chr2	52127	CDS_synon	FAZ90_RS15390
chr2	55500	CDS_synon	FAZ90_RS15405
chr2	60209	CDS_synon	FAZ90_RS15425
chr2	60581	CDS_synon	FAZ90_RS15425
chr2	88398	CDS_synon	FAZ90_RS15620
chr2	148229	inter-gene-3-5	FAZ90_RS15845||FAZ90_RS15850||
chr2	267058	CDS_nonSynon	FAZ90_RS16365
chr2	307956	CDS_nonSynon	FAZ90_RS16555
chr2	307964	CDS_synon	FAZ90_RS16555
chr2	307967	CDS_synon	FAZ90_RS16555
chr2	307969	CDS_synon	FAZ90_RS16555
chr2	307970	CDS_synon	FAZ90_RS16555
chr2	307979	CDS_synon	FAZ90_RS16555
chr2	319417	CDS_nonSynon	FAZ90_RS16610
chr2	353294	CDS_synon	FAZ90_RS16800
chr2	353297	CDS_synon	FAZ90_RS16800
chr2	353300	CDS_synon	FAZ90_RS16800
chr2	353306	CDS_synon	FAZ90_RS16800
chr2	353318	CDS_synon	FAZ90_RS16800
chr2	353326	CDS_synon	FAZ90_RS16800
chr2	353333	CDS_synon	FAZ90_RS16800
chr2	353336	CDS_synon	FAZ90_RS16800
chr2	353384	CDS_synon	FAZ90_RS16800
chr2	353389	CDS_nonSynon	FAZ90_RS16800
chr2	353393	CDS_synon	FAZ90_RS16800
chr2	353396	CDS_nonSynon	FAZ90_RS16800
chr2	353405	CDS_synon	FAZ90_RS16800
chr2	353408	CDS_nonSynon	FAZ90_RS16800
chr2	353409	CDS_nonSynon	FAZ90_RS16800
chr2	353410	CDS_nonSynon	FAZ90_RS16800
chr2	353423	CDS_nonSynon	FAZ90_RS16800
chr2	353425	CDS_nonSynon	FAZ90_RS16800
chr2	353426	CDS_synon	FAZ90_RS16800
chr2	353429	CDS_synon	FAZ90_RS16800
chr2	353450	CDS_synon	FAZ90_RS16800
chr2	353465	CDS_synon	FAZ90_RS16800
chr2	353489	CDS_synon	FAZ90_RS16800
chr2	354005	CDS_synon	FAZ90_RS16800
chr2	354035	CDS_synon	FAZ90_RS16800
chr2	354050	CDS_synon	FAZ90_RS16800
chr2	354071	CDS_synon	FAZ90_RS16800
chr2	525467	CDS_synon	FAZ90_RS17505
chr2	533257	CDS_nonSynon	FAZ90_RS17530
chr2	533259	CDS_nonSynon	FAZ90_RS17530
chr2	533269	CDS_synon	FAZ90_RS17530
chr2	533272	CDS_synon	FAZ90_RS17530
chr2	533275	CDS_synon	FAZ90_RS17530
chr2	533284	CDS_synon	FAZ90_RS17530
chr2	664297	CDS_synon	FAZ90_RS18155
chr2	664393	CDS_synon	FAZ90_RS18155
chr2	664453	CDS_synon	FAZ90_RS18155
chr2	664506	CDS_synon	FAZ90_RS18155
chr2	664513	CDS_synon	FAZ90_RS18155
chr2	664516	CDS_synon	FAZ90_RS18155
chr2	664522	CDS_synon	FAZ90_RS18155
chr2	744397	CDS_synon	FAZ90_RS18465
chr2	744400	CDS_synon	FAZ90_RS18465
chr2	744408	CDS_nonSynon	FAZ90_RS18465
chr2	744412	CDS_nonSynon	FAZ90_RS18465
chr2	744418	CDS_synon	FAZ90_RS18465
chr2	744430	CDS_synon	FAZ90_RS18465
chr2	744439	CDS_synon	FAZ90_RS18465
chr2	744446	CDS_nonSynon	FAZ90_RS18465
chr2	744481	CDS_synon	FAZ90_RS18465
chr2	744508	CDS_synon	FAZ90_RS18465
chr2	744550	CDS_nonSynon	FAZ90_RS18465
chr2	744552	CDS_nonSynon	FAZ90_RS18465
chr2	744574	CDS_synon	FAZ90_RS18465
chr2	744577	CDS_synon	FAZ90_RS18465
chr2	744943	CDS_synon	FAZ90_RS18470
chr2	744946	CDS_synon	FAZ90_RS18470
chr2	744952	CDS_synon	FAZ90_RS18470
chr2	744955	CDS_synon	FAZ90_RS18470
chr2	744958	CDS_synon	FAZ90_RS18470
chr2	744964	CDS_synon	FAZ90_RS18470
chr2	744968	CDS_nonSynon	FAZ90_RS18470
chr2	744976	CDS_synon	FAZ90_RS18470
chr2	744982	CDS_synon	FAZ90_RS18470
chr2	744997	CDS_synon	FAZ90_RS18470
chr2	745024	CDS_synon	FAZ90_RS18470
chr2	745045	CDS_synon	FAZ90_RS18470
chr2	745051	CDS_synon	FAZ90_RS18470
chr2	745057	CDS_synon	FAZ90_RS18470
chr2	745069	CDS_synon	FAZ90_RS18470
chr2	745292	CDS_nonSynon	FAZ90_RS18470
chr2	745293	CDS_nonSynon	FAZ90_RS18470
chr2	745309	CDS_synon	FAZ90_RS18470
chr2	745382	CDS_nonSynon	FAZ90_RS18470
chr2	745395	CDS_nonSynon	FAZ90_RS18470
chr2	745417	CDS_nonSynon	FAZ90_RS18470
chr2	1107167	CDS_synon	FAZ90_RS19970
chr2	1514577	CDS_nonSynon	FAZ90_RS21880
chr2	1514615	CDS_nonSynon	FAZ90_RS21880
chr2	1514628	CDS_nonSynon	FAZ90_RS21880
chr2	1514644	CDS_synon	FAZ90_RS21880
chr2	1514646	CDS_nonSynon	FAZ90_RS21880
chr2	1514659	CDS_synon	FAZ90_RS21880
chr2	1514734	CDS_synon	FAZ90_RS21880
chr2	1514740	CDS_synon	FAZ90_RS21880
chr2	1514848	inter-gene-3-5	FAZ90_RS21880||FAZ90_RS21885||
chr2	1514851	inter-gene-3-5	FAZ90_RS21880||FAZ90_RS21885||
chr2	1514881	inter-gene-3-5	FAZ90_RS21880||FAZ90_RS21885||
chr2	1515034	CDS_synon	FAZ90_RS21885
chr2	1515115	CDS_synon	FAZ90_RS21885
chr2	1515165	CDS_nonSynon	FAZ90_RS21885
chr2	1515169	CDS_nonSynon	FAZ90_RS21885
chr2	1515181	CDS_synon	FAZ90_RS21885
chr2	1515213	CDS_nonSynon	FAZ90_RS21885
chr2	1515224	CDS_synon	FAZ90_RS21885
chr2	1515229	CDS_synon	FAZ90_RS21885
chr2	1515241	CDS_synon	FAZ90_RS21885
chr2	1515253	CDS_synon	FAZ90_RS21885
chr2	1515295	CDS_synon	FAZ90_RS21885
chr2	1515439	CDS_synon	FAZ90_RS21885
chr2	1515444	CDS_nonSynon	FAZ90_RS21885
chr2	1515492	CDS_synon	FAZ90_RS21890
chr2	1515510	CDS_synon	FAZ90_RS21890
chr2	1515522	CDS_synon	FAZ90_RS21890
chr2	1515537	CDS_synon	FAZ90_RS21890
chr2	1515666	CDS_nonSynon	FAZ90_RS21890
chr2	1515711	CDS_synon	FAZ90_RS21890
chr2	1515712	CDS_synon	FAZ90_RS21890
chr2	1515714	CDS_synon	FAZ90_RS21890
chr2	1515717	CDS_synon	FAZ90_RS21890
chr2	1515759	CDS_synon	FAZ90_RS21890
chr2	1516103	CDS_nonSynon	FAZ90_RS21895
chr2	1525409	inter-gene-3-5	FAZ90_RS21930||FAZ90_RS21935||
chr2	1642124	CDS_synon	FAZ90_RS22415
chr2	1642167	CDS_nonSynon	FAZ90_RS22415
chr2	1659171	CDS_synon	FAZ90_RS22490
chr2	1685459	CDS_synon	FAZ90_RS22615
chr2	1685464	CDS_nonSynon	FAZ90_RS22615
chr2	1685474	CDS_nonSynon	FAZ90_RS22615
chr2	1685485	CDS_nonSynon	FAZ90_RS22615
chr2	1685491	CDS_nonSynon	FAZ90_RS22615
chr2	1685492	CDS_nonSynon	FAZ90_RS22615
chr2	1685498	CDS_nonSynon	FAZ90_RS22615
chr2	1685499	CDS_nonSynon	FAZ90_RS22615
chr2	1685506	CDS_nonSynon	FAZ90_RS22615
chr2	1685507	CDS_nonSynon	FAZ90_RS22615
chr2	1685508	CDS_nonSynon	FAZ90_RS22615
chr2	1685510	CDS_nonSynon	FAZ90_RS22615
chr2	1685516	CDS_synon	FAZ90_RS22615
chr2	1685522	CDS_synon	FAZ90_RS22615
chr2	1685523	CDS_nonSynon	FAZ90_RS22615
chr2	1685531	CDS_synon	FAZ90_RS22615
chr2	1685538	CDS_nonSynon	FAZ90_RS22615
chr2	1685552	CDS_synon	FAZ90_RS22615
chr2	1685555	CDS_synon	FAZ90_RS22615
chr2	1685558	CDS_synon	FAZ90_RS22615
chr2	1685573	CDS_synon	FAZ90_RS22615
chr2	1685585	CDS_synon	FAZ90_RS22615
chr2	1685595	CDS_nonSynon	FAZ90_RS22615
chr2	1685600	CDS_synon	FAZ90_RS22615
chr2	1685618	CDS_synon	FAZ90_RS22615
chr2	1685624	CDS_synon	FAZ90_RS22615
chr2	1685640	CDS_synon	FAZ90_RS22615
chr2	1685642	CDS_synon	FAZ90_RS22615
chr2	1685666	CDS_synon	FAZ90_RS22615
chr2	1685678	CDS_synon	FAZ90_RS22615
chr2	1685693	CDS_synon	FAZ90_RS22615
chr2	1685699	CDS_synon	FAZ90_RS22615
chr2	1685709	CDS_synon	FAZ90_RS22615
chr2	1685759	CDS_synon	FAZ90_RS22615
chr2	1685792	CDS_synon	FAZ90_RS22615
chr2	1685804	CDS_synon	FAZ90_RS22615
chr2	1685816	CDS_synon	FAZ90_RS22615
chr2	1685834	CDS_synon	FAZ90_RS22615
chr2	1685836	CDS_nonSynon	FAZ90_RS22615
chr2	1685843	CDS_synon	FAZ90_RS22615
chr2	1685846	CDS_synon	FAZ90_RS22615
chr2	1685852	CDS_synon	FAZ90_RS22615
chr2	1685855	CDS_synon	FAZ90_RS22615
chr2	1685858	CDS_synon	FAZ90_RS22615
chr2	1685879	CDS_synon	FAZ90_RS22615
chr2	1685882	CDS_synon	FAZ90_RS22615
chr2	1685891	CDS_synon	FAZ90_RS22615
chr2	1685901	CDS_synon	FAZ90_RS22615
chr2	1685903	CDS_synon	FAZ90_RS22615
chr2	1685907	CDS_nonSynon	FAZ90_RS22615
chr2	1685939	CDS_synon	FAZ90_RS22615
chr2	1685942	CDS_synon	FAZ90_RS22615
chr2	1685952	CDS_nonSynon	FAZ90_RS22615
chr2	1685953	CDS_nonSynon	FAZ90_RS22615
chr2	1685954	CDS_nonSynon	FAZ90_RS22615
chr2	1685972	CDS_nonSynon	FAZ90_RS22615
chr2	1685975	CDS_synon	FAZ90_RS22615
chr2	1685985	CDS_nonSynon	FAZ90_RS22615
chr2	1685988	CDS_synon	FAZ90_RS22615
chr2	1685996	CDS_synon	FAZ90_RS22615
chr2	1686017	CDS_synon	FAZ90_RS22615
chr2	1686020	CDS_synon	FAZ90_RS22615
chr2	1686032	CDS_synon	FAZ90_RS22615
chr2	1686034	CDS_nonSynon	FAZ90_RS22615
chr2	1686050	CDS_nonSynon	FAZ90_RS22615
chr2	1686054	CDS_synon	FAZ90_RS22615
chr2	1686059	CDS_nonSynon	FAZ90_RS22615
chr2	1686071	CDS_synon	FAZ90_RS22615
chr2	1686076	CDS_nonSynon	FAZ90_RS22615
chr2	1686098	CDS_nonSynon	FAZ90_RS22615
chr2	1686113	CDS_nonSynon	FAZ90_RS22615
chr2	1686116	CDS_synon	FAZ90_RS22615
chr2	1686119	CDS_synon	FAZ90_RS22615
chr2	1686121	CDS_nonSynon	FAZ90_RS22615
chr2	1686122	CDS_nonSynon	FAZ90_RS22615
chr2	1686125	CDS_synon	FAZ90_RS22615
chr2	1686128	CDS_synon	FAZ90_RS22615
chr2	1686131	CDS_synon	FAZ90_RS22615
chr2	1686143	CDS_synon	FAZ90_RS22615
chr2	1686146	CDS_synon	FAZ90_RS22615
chr2	1686149	CDS_synon	FAZ90_RS22615
chr2	1686152	CDS_synon	FAZ90_RS22615
chr2	1686155	CDS_synon	FAZ90_RS22615
chr2	1686158	CDS_synon	FAZ90_RS22615
chr2	1686161	CDS_synon	FAZ90_RS22615
chr2	1686164	CDS_synon	FAZ90_RS22615
chr2	1686167	CDS_synon	FAZ90_RS22615
chr2	1686176	CDS_synon	FAZ90_RS22615
chr2	1686182	CDS_synon	FAZ90_RS22615
chr2	1686212	CDS_synon	FAZ90_RS22615
chr2	1686213	CDS_synon	FAZ90_RS22615
chr2	1686215	CDS_synon	FAZ90_RS22615
chr2	1686218	CDS_synon	FAZ90_RS22615
chr2	1686222	CDS_nonSynon	FAZ90_RS22615
chr2	1686224	CDS_nonSynon	FAZ90_RS22615
chr2	1686228	CDS_nonSynon	FAZ90_RS22615
chr2	1686235	CDS_nonSynon	FAZ90_RS22615
chr2	1686242	CDS_synon	FAZ90_RS22615
chr2	1686248	CDS_synon	FAZ90_RS22615
chr2	1686260	CDS_synon	FAZ90_RS22615
chr2	1686285	CDS_nonSynon	FAZ90_RS22615
chr2	1686308	CDS_synon	FAZ90_RS22615
chr2	1686320	CDS_synon	FAZ90_RS22615

### Sheet: TableS13
Table S13. The list of SNP clusters identified by SweepCluster for ecoSNPs in V. cyclitrophicus.
Chr.	ClusterID in Ref.	FirstSNP	LastSNP	ClusterSize	ClusterLength	p-value	Genes in the cluster	GeneID
chr1	1	2999463	3017933	50	18471	<1E-8
							ribonuclease R rnr	FAZ90_RS13520
							amidohydrolase	FAZ90_RS13525
							sel1 repeat family protein	FAZ90_RS13530
							adenylosuccinate synthase	FAZ90_RS13540
							DUF2065 domain-containing protein	FAZ90_RS13545
							protease modulator HflC	FAZ90_RS13550
							FtsH protease activity modulator HflK	FAZ90_RS13555
							GTPase HflX	FAZ90_RS13560
							RNA chaperone Hfq	FAZ90_RS13565
							tRNA (adenosine(37)-N6)-dimethylallyltransferase MiaA	FAZ90_RS13570
							DNA mismatch repair endonuclease MutL	FAZ90_RS13575
							N-acetylmuramoyl-L-alanine amidase	FAZ90_RS13580
							tRNA (adenosine(37)-N6)-threonylcarbamoyltransferase complex ATPase subunit type 1 TsaE	FAZ90_RS13585
							tRNA epoxyqueuosine(34) reductase QueG	FAZ90_RS13590
chr1	3	3022425	3038568	53	16144	<1E-8
chr1	3	3044230	3045684	63	1455	<1E-8
chr1	3	3052101	3059345	158	7245	<1E-8
							phosphatidylserine decarboxylase psd	FAZ90_RS13690
							SLC13/DASS family transporter	FAZ90_RS13695
							methyl-accepting chemotaxis protein	FAZ90_RS13700
							DMT family transporter	FAZ90_RS13705
							elongation factor P--(R)-beta-lysine ligase epmA	FAZ90_RS13710
							fumarate reductase (quinol) flavoprotein subunit frdA	FAZ90_RS13715
							succinate dehydrogenase/fumarate reductase iron-sulfur subunit	FAZ90_RS13720
							fumarate reductase subunit FrdC	FAZ90_RS13725
							fumarate reductase subunit FrdD	FAZ90_RS13730
							elongation factor P efp	FAZ90_RS13735
							EF-P beta-lysylation protein EpmB	FAZ90_RS13740
							MgtC/SapB family protein	FAZ90_RS13745
							hypothetical protein	FAZ90_RS13750
							MCP four helix bundle domain-containing protein	FAZ90_RS13755
							DMT family transporter	FAZ90_RS13760
							GGDEF domain-containing response regulator	FAZ90_RS13765
							response regulator	FAZ90_RS13770
							CHASE domain-containing protein	FAZ90_RS13775
							GGDEF domain-containing protein	FAZ90_RS13780
							sensor domain-containing diguanylate cyclase	FAZ90_RS13785
							diguanylate cyclase	FAZ90_RS13790
							diguanylate cyclase	FAZ90_RS13795
							PAS domain S-box protein	FAZ90_RS13800
							chaperonin GroEL	FAZ90_RS13805
							co-chaperone GroES	FAZ90_RS13810
							MATE family efflux transporter	FAZ90_RS13815
							methylated-DNA--[protein]-cysteine S-methyltransferase	FAZ90_RS13820
							nucleotidyltransferase domain-containing protein	FAZ90_RS13830
							nucleotidyltransferase substrate binding protein	FAZ90_RS13835
							2,3-bisphosphoglycerate-independent phosphoglycerate mutase	FAZ90_RS13840
chr2	12	307956	307979	6	24	<1E-8
							SgrR family transcriptional regulator	FAZ90_RS16555
chr2	11	353294	354071	27	778	<1E-8
							LysR family transcriptional regulator	FAZ90_RS16800
chr2	10	533257	533284	6	28	<1E-8
							S9 family peptidase	FAZ90_RS17530
chr2	8	744397	745417	35	1021	<1E-8
							Hypothetical protein	FAZ90_RS18465
							HAMP domain-containing protein	FAZ90_RS18470
chr2	13	1514577	1525409	36	10833	<1E-8
							glycosyltransferase family 4 protein	FAZ90_RS21880
							YeeE/YedE family protein	FAZ90_RS21885
							YeeE/YedE family protein	FAZ90_RS21890
							endonuclease/exonuclease/phosphatase family protein	FAZ90_RS21895
							anaerobic ribonucleoside-triphosphate reductase nrdD	FAZ90_RS21900
							anaerobic ribonucleoside-triphosphate reductase-activating protein nrdG	FAZ90_RS21905
							aspartate/tyrosine/aromatic aminotransferase	FAZ90_RS21910
							ATP-dependent zinc protease	FAZ90_RS21915
							ABC-F family ATPase	FAZ90_RS21920
							hypothetical protein	FAZ90_RS21925
							NirD/YgiW/YdeI family stress tolerance protein	FAZ90_RS21930
chr2	7	1642124	1642167	2	44	1.2x1E-5
							Formate--tetrahydrofolate ligase	FAZ90_RS22415
chr2	6	1685459	1686320	103	862	<1E-8
							Sigma-70 family RNA polymerase sigma factor	FAZ90_RS22615
