## Additional file 4 for "SweepCluster: A SNP clustering tool for detecting gene-specific sweeps in prokaryotes"

### Sheet: Fst0.4
Additional file 4: Clusters detected by SweepCluster for chromosome 2 variants between EUR-AFR selected at a series of Fst cutoff.
ClusterID	FirstSNP	LastSNP	ClusterSize	ClusterLength	p-Value	GeneName
1	271998	357794	5	85797	0.98297569	LINC01865
2	1835556	1854497	5	18942	0.09452564	MYT1L
3	3312411	3397281	6	84871	0.95531629	EIPR1
4	3458400	3519839	89	61440	0.00000000	ADI1
5	3652844	3762869	38	110026	0.00000007	COLEC11
6	7930603	8199078	135	268476	0.00000000	LOC101929551;LINC00298
7	8479643	8855090	149	375448	0.00000000	LINC01814;ID2-AS1
8	9487200	9546695	37	59496	0.00000000	ASAP2
9	9886445	10089067	114	202623	0.00000000	TAF1B
10	11202291	11352338	69	150048	0.00000000	C2orf50
11	11630373	11754454	42	124082	0.00000003	GREB1
12	15477375	15722063	85	244689	0.00000000	NBAS
13	16739155	16943302	92	204148	0.00000000	FAM49A
14	20212474	20304899	18	92426	0.05078341	LAPTM4A;SDC1
15	20733967	20807999	45	74033	0.00000000	LOC107985856;HS1BP3-IT1
16	20938518	21040371	38	101854	0.00000001	LDAH
17	26134497	26285548	17	151052	0.71204057	KIF3C
18	26623160	26773867	41	150708	0.00000819	OTOF
19	27386799	27711893	93	325095	0.00000000	CAD
20	28713506	28816036	17	102531	0.15971140	PLB1
21	29501849	29545635	23	43787	0.00000002	ALK
22	29868167	30049127	93	180961	0.00000000	ALK
23	30560997	30569156	11	8160	0.00000001	LBH;LINC01936
24	31307524	31428904	22	121381	0.06296186	GALNT14;CAPN14
25	37575181	37717936	55	142756	0.00000000	QPCT;CDC42EP3
26	37892270	37910590	3	18321	0.40685567	CDC42EP3
27	38026026	38135312	13	109287	0.62005719	LINC00211
28	38514228	38652572	153	138345	0.00000000	ATL2
29	39486546	39623380	112	136835	0.00000000	MAP4K3
30	42178305	42211232	9	32928	0.02628852	C2orf91
31	43944555	44111515	24	166961	0.28849235	DYNC2LI1
32	46520375	46644121	30	123747	0.00077784	EPAS1
33	47245421	47483286	45	237866	0.00627997	CALM2;EPCAM-DT
34	50505380	50750036	46	244657	0.00642370	NRXN1
35	55177288	55328014	33	150727	0.00224800	EML6
36	55472887	55694342	80	221456	0.00000000	CCDC88A
37	64288456	64380234	12	91779	0.48922570	PELI1
38	64712186	64850975	80	138790	0.00000000	AFTPH
39	69043264	69331340	213	288077	0.00000000	GKN1;ANTXR1
40	70445399	70565727	36	120329	0.00000385	PCYOX1
41	71835788	72054866	126	219079	0.00000000	DYSF;CYP26B1
42	72416387	73052351	388	635965	0.00000000	EXOC6B
43	73060352	73219922	56	159571	0.00000000	SPR
44	73480501	73847901	200	367401	0.00000000	ALMS1
45	73847903	74233212	99	385310	0.00000000	TPRKB
46	74484939	74738322	89	253384	0.00000000	SLC4A5;DCTN1
47	74738350	74970256	82	231907	0.00000000	SEMA4F;HK2
48	75019992	75149157	34	129166	0.00008425	HK2
49	83083845	83175547	13	91703	0.37464170	DHFRP3;LINC01809
50	84329004	84564414	97	235411	0.00000000	LINC01809;FUNDC2P2
51	84624743	84755996	31	131254	0.00096821	SUCLG1
52	85814984	86058108	28	243125	0.70930071	GNLY;ATOH8
53	86220822	86353352	56	132531	0.00000000	POLR1A
54	86404371	86584250	62	179880	0.00000000	REEP1
55	88820164	88848180	5	28017	0.28097654	LOC101928371
56	95830737	95901265	3	70529	0.99322745	ZNF2;PROM2
57	97201872	97201873	2	2	0.00000003	ARID5A
58	97437990	97770525	174	332536	0.00000000	FAM178B;FAHD2B
59	97771695	97926125	123	154431	0.00000000	ANKRD36
60	98127653	98320186	69	192534	0.00000000	ANKRD36B;COX5B
61	100876111	101071894	162	195784	0.00000000	LONRF2;CHST10
62	101145925	101207022	6	61098	0.78038726	PDCL3
63	101324382	101451521	52	127140	0.00000000	NPAS2
64	103552932	103758141	66	205210	0.00000000	LINC01935;LOC100287010
65	106056208	106075310	4	19103	0.22327776	FHL2;LOC285000
66	108950420	109065858	39	115439	0.00000008	SULT1C4
67	109333474	109582922	147	249449	0.00000000	CCDC138
68	113477811	113533263	22	55453	0.00000447	CKAP2L
69	113669764	113717248	15	47485	0.00137719	IL37
70	114332114	114469374	36	137261	0.00005732	RPL23AP7
71	120001502	120079580	14	78079	0.12474330	STEAP3;C2orf76
72	120366057	120451856	8	85800	0.84496478	TMEM177
73	121535139	121741523	145	206385	0.00000000	GLI2
74	122090864	122406449	282	315586	0.00000000	CLASP1
75	130868380	130956510	10	88131	0.67198912	SMPD4
76	131075161	131130435	17	55275	0.00091852	PTPN18
77	131175307	131298108	8	122802	0.98646165	POTEI
78	131404087	131545963	26	141877	0.04219071	AMER3;ARHGEF4
79	131605858	131994230	166	388373	0.00000000	ARHGEF4
80	132128733	132249372	65	120640	0.00000000	NOC2LP2;TUBA3D
81	132314580	132367062	4	52483	0.89614256	POTEKP
82	132424610	132470040	24	45431	0.00000001	C2orf27A
83	132881304	133127486	157	246183	0.00000000	ANKRD30BL;MIR663B
84	135803766	135943900	42	140135	0.00000062	RAB3GAP1
85	135954797	136292425	131	337629	0.00000000	ZRANB3
86	136398174	136633771	57	235598	0.00000565	R3HDM1;UBXN4;LCT;MCM6
87	139212763	139413724	58	200962	0.00000002	SPOPL;NXPH2
88	140985530	141053146	14	67617	0.05256092	LRP1B
89	145355875	145426020	11	70146	0.27613333	LINC01412;TEX41
90	152496038	152741984	101	245947	0.00000000	NEB;ARL5A
91	153574642	153605828	3	31187	0.75203204	ARL6IP6
92	158004920	158222213	118	217294	0.00000000	GALNT5
93	158588460	158790425	70	201966	0.00000000	ACVR1
94	160067377	160219681	80	152305	0.00000000	WDSUB1
95	160656865	160974266	171	317402	0.00000000	PLA2R1
96	163093127	163155858	22	62732	0.00002848	IFIH1
97	166731782	166811353	10	79572	0.54666947	TTC21B-AS1
98	169070766	169166305	13	95540	0.42986232	STK39
99	169682730	169962422	25	279693	0.97072624	ABCB11
100	171719836	171835966	22	116131	0.04332436	GORASP2
101	174104747	174146584	17	41838	0.00003847	MAP3K20
102	176932012	177011655	33	79644	0.00000001	HOXD9
103	177478390	177551886	14	73497	0.08830496	LINC01117;LOC105373759
104	178315751	178694299	149	378549	0.00000000	PDE11A
105	179853213	179945396	30	92184	0.00000491	CCDC141
106	179988395	180166592	40	178198	0.00053506	SESTD1
107	183763146	183928369	73	165224	0.00000000	NCKAP1
108	185788736	185915220	23	126485	0.05683425	ZNF804A
109	189327818	189442525	20	114708	0.09727340	GULP1
110	190418690	190746107	102	327418	0.00000000	ANKAR
111	191145380	191267889	12	122510	0.84347806	INPP1
112	192079024	192317125	119	238102	0.00000000	MYO1B
113	195523965	195734576	190	210612	0.00000000	LINC01790;SLC39A10
114	196602089	196935990	102	333902	0.00000000	DNAH7
115	196942213	197084587	64	142375	0.00000000	STK17B
116	201558977	201651973	21	92997	0.00921082	AOX3P-AOX2P;LINC01792
117	202598113	202697011	15	98899	0.27250742	ALS2
118	206515106	206612585	13	97480	0.45780811	NRP2
119	208498580	208571587	8	73008	0.69999230	LINC01857
120	209065431	209291444	51	226014	0.00009256	IDH1-AS1;PIKFYVE
121	210394620	210571438	54	176819	0.00000001	MAP2
122	213581445	213707759	37	126315	0.00000454	ERBB4;LINC01878
123	215844029	216033039	127	189011	0.00000000	ABCA12
124	219008392	219432995	113	424604	0.00000000	CTDSP1;VIL1
125	219433357	219557738	56	124382	0.00000000	ZNF142
126	219616633	219898076	106	281444	0.00000000	WNT10A
127	220009943	220211093	95	201151	0.00000000	PTPRN;RESP18
128	220211094	220512166	94	301073	0.00000000	DES;SPEG
129	225449893	225449894	2	2	0.00000003	CUL3
130	225631889	225907150	59	275262	0.00010895	DOCK10
131	226395276	226447735	5	52460	0.78912425	NYAP2
132	231732383	231847616	49	115234	0.00000000	GPR55
133	231901385	232055735	66	154351	0.00000000	PSMD1
134	233108857	233242774	25	133918	0.03824922	DIS3L2
135	233712227	233879629	20	167403	0.62521497	NGEF
136	234054873	234176108	10	121236	0.93907626	INPP5D;ATG16L1
137	234630443	234881445	100	251003	0.00000000	TRPM8
138	235354921	235367136	3	12216	0.20147946	LINC01891
139	235902470	236013524	29	111055	0.00030106	SH3BP4
140	236941389	237236201	131	294813	0.00000000	ASB18
141	237351367	237591007	108	239641	0.00000000	IQCA1;ACKR3
142	238334251	238601666	224	267416	0.00000000	MLPH
143	238998739	239034869	26	36131	0.00000000	ESPNL
144	239318016	239459603	67	141588	0.00000000	ASB1
145	240990056	241176672	33	186617	0.03771725	OR6B3;COPS9
146	241911027	242203916	63	292890	0.00005975	PASK
147	242793273	242873800	10	80528	0.56160309	LINC01237;LOC285095

### Sheet: Fst0.43
ClusterID	FirstSNP	LastSNP	ClusterSize	ClusterLength	p-Value	GeneName
1	1835556	1854497	5	18942	0.03979605	MYT1L
2	3312411	3397281	3	84871	0.98886328	TRAPPC12
3	3458400	3519839	63	61440	0.00000000	ADI1
4	3664584	3762869	29	98286	0.00000033	COLEC11
5	7831897	8199078	155	367182	0.00000000	LOC101929551
6	8527217	8855090	125	327874	0.00000000	LINC01814;ID2-AS1
7	9487200	9546695	37	59496	0.00000000	ASAP2
8	9889045	10089067	105	200023	0.00000000	TAF1B
9	11202291	11350388	62	148098	0.00000000	C2orf50
10	11663338	11754454	37	91117	0.00000000	GREB1
11	15477375	15722063	73	244689	0.00000000	NBAS
12	16795418	16943302	64	147885	0.00000000	FAM49A;RAD51AP2
13	20212474	20238272	3	25799	0.45969929	LAPTM4A
14	20733967	20807999	38	74033	0.00000000	LOC107985856;HS1BP3-IT1
15	20938518	21040371	32	101854	0.00000002	LDAH
16	26165568	26285548	8	119981	0.89606642	KIF3C;RAB10
17	26629440	26773867	26	144428	0.00278693	OTOF
18	27386799	27541053	53	154255	0.00000000	CAD
19	29501849	29545635	22	43787	0.00000000	ALK
20	29878001	30039864	86	161864	0.00000000	ALK
21	30564859	30569156	10	4298	0.00000000	LBH;LINC01936
22	37892270	37899310	2	7041	0.15096580	CDC42EP3
23	37996207	38132228	9	136022	0.91127077	LINC00211
24	38463790	38652572	106	188783	0.00000000	ATL2
25	39486546	39623380	106	136835	0.00000000	MAP4K3
26	42178305	42211232	9	32928	0.00580722	C2orf91
27	43944555	44111515	18	166961	0.36585014	DYNC2LI1
28	46520375	46644121	22	123747	0.00638860	EPAS1
29	47366546	47483286	25	116741	0.00032303	EPCAM-DT
30	50536695	50750036	38	213342	0.00044508	NRXN1
31	55472887	55694342	74	221456	0.00000000	CCDC88A
32	69043264	69152568	33	109305	0.00000003	BMP10;GKN2
33	69207357	69331340	151	123984	0.00000000	ANTXR1
34	70307162	70551937	76	244776	0.00000000	C2orf42
35	71389919	71562503	5	172585	0.99978679	PAIP2B;ZNF638
36	71835788	72054866	88	219079	0.00000000	DYSF;CYP26B1
37	72416387	73052351	348	635965	0.00000000	EXOC6B
38	73060352	73219922	40	159571	0.00000016	EXOC6B;SPR
39	73480501	73847901	188	367401	0.00000000	ALMS1
40	73847903	74208237	66	360335	0.00000214	NAT8B;TPRKB
41	74484939	74738322	87	253384	0.00000000	SLC4A5;DCTN1
42	74738350	74970256	75	231907	0.00000000	SEMA4F;HK2
43	75078201	75149157	20	70957	0.00003755	HK2;LINC01291
44	83083845	83175547	11	91703	0.28633623	DHFRP3;LINC01809
45	84516984	84564414	35	47431	0.00000000	FUNDC2P2;SUCLG1
46	85814984	86058108	25	243125	0.42075775	GNLY;ATOH8
47	86220822	86352785	48	131964	0.00000000	POLR1A
48	86437551	86584250	32	146700	0.00003772	REEP1
49	88820164	88848180	4	28017	0.29249297	LOC101928371
50	95830737	95901265	3	70529	0.96736862	ZNF2;PROM2
51	97201872	97201873	2	2	0.00000002	ARID5A
52	97469462	97770525	146	301064	0.00000000	FAM178B;FAHD2B
53	97771695	97914164	120	142470	0.00000000	ANKRD36
54	98127653	98320186	67	192534	0.00000000	ANKRD36B;COX5B
55	100876111	101046721	105	170611	0.00000000	LONRF2;CHST10
56	101173683	101184292	3	10610	0.08661857	PDCL3
57	108950420	109065858	37	115439	0.00000000	SULT1C4
58	109333474	109582922	116	249449	0.00000000	CCDC138
59	113477811	113533263	5	55453	0.62717441	CKAP2L
60	113669764	113717248	15	47485	0.00009945	IL37
61	114332114	114469374	29	137261	0.00014293	RPL23AP7
62	120001502	120079580	14	78079	0.02392572	STEAP3;C2orf76
63	120366057	120451856	6	85800	0.83955321	TMEM177
64	121535139	121741523	140	206385	0.00000000	GLI2
65	122090864	122406449	215	315586	0.00000000	CLASP1
66	131075161	131130435	17	55275	0.00004917	PTPN18
67	131220830	131262558	5	41729	0.38402423	POTEI
68	131404087	131545963	24	141877	0.00809753	AMER3;ARHGEF4
69	131656413	131994230	136	337818	0.00000000	ARHGEF4
70	132199881	132244328	32	44448	0.00000000	NOC2LP2;TUBA3D
71	132314580	132367062	4	52483	0.75056683	POTEKP
72	132945668	133127486	74	181819	0.00000000	ANKRD30BL;MIR663B
73	135837906	136080822	39	242917	0.00237078	ZRANB3
74	136595299	136707982	12	112684	0.41826271	MCM6
75	139212763	139411756	53	198994	0.00000000	SPOPL;NXPH2
76	145355875	145425249	10	69375	0.14597842	LINC01412;TEX41
77	152496526	152741984	80	245459	0.00000000	NEB;ARL5A
78	153574642	153605828	3	31187	0.58542165	ARL6IP6
79	158004920	158219122	97	214203	0.00000000	GPD2;GALNT5
80	158593357	158790425	61	197069	0.00000000	ACVR1
81	160067377	160191408	69	124032	0.00000000	WDSUB1
82	160656865	160974266	142	317402	0.00000000	PLA2R1
83	166731782	166811353	10	79572	0.25324705	TTC21B-AS1
84	169070766	169166305	4	95540	0.98295702	STK39;CERS6
85	169647503	169776900	9	129398	0.88090955	NOSTRIN
86	169932710	170003432	7	70723	0.53390299	DHRS9
87	171788913	171835110	15	46198	0.00007389	GORASP2
88	174108372	174146584	11	38213	0.00164992	MAP3K20-AS1
89	176932012	177011655	33	79644	0.00000000	HOXD9
90	177502443	177549497	9	47055	0.04431549	LINC01117;LOC105373759
91	178315751	178694299	137	378549	0.00000000	PDE11A
92	179988395	180213669	33	225275	0.01643804	SESTD1
93	185788736	185973282	26	184547	0.04416615	ZNF804A;LOC105373782
94	190442589	190679241	72	236653	0.00000000	ANKAR
95	192035043	192161058	52	126016	0.00000000	STAT4;MYO1B
96	192202918	192338719	91	135802	0.00000000	MYO1B
97	196602132	196933188	66	331057	0.00000013	DNAH7
98	196952298	197084587	39	132290	0.00000000	STK17B;HECW2
99	201560331	201651973	14	91643	0.07033950	AOX3P-AOX2P;LINC01792
100	209065431	209291444	49	226014	0.00000050	IDH1-AS1;PIKFYVE
101	213596049	213707759	30	111711	0.00000137	LINC01878
102	215844029	216023133	119	179105	0.00000000	ABCA12
103	219023526	219293326	43	269801	0.00169584	PNKD
104	219295835	219557738	100	261904	0.00000000	CNOT9
105	219616633	219896550	97	279918	0.00000000	WNT6
106	220049529	220366953	139	317425	0.00000000	RESP18;DNPEP
107	220428381	220512166	24	83786	0.00000519	STK11IP
108	225449893	225449894	2	2	0.00000002	CUL3
109	231732383	231847616	45	115234	0.00000000	GPR55
110	231901385	232049464	36	148080	0.00000127	PSMD1
111	233712227	233879629	13	167403	0.82663993	NGEF
112	234691594	234755481	10	63888	0.10027449	MROH2A
113	234803716	234874639	75	70924	0.00000000	TRPM8
114	235354921	235367136	3	12216	0.11840744	LINC01891
115	235902470	235970791	24	68322	0.00000016	SH3BP4
116	236941389	237234510	117	293122	0.00000000	ASB18
117	237401796	237564691	80	162896	0.00000000	IQCA1;ACKR3
118	238347007	238601666	171	254660	0.00000000	MLPH
119	240990056	241112474	23	122419	0.00283602	OR6B3;COPS9
120	242019288	242065498	38	46211	0.00000000	PASK
121	242143302	242203916	6	60615	0.53910439	HDLBP
122	242793273	242849734	6	56462	0.47131176	LINC01237

### Sheet: Fst0.45
ClusterID	FirstSNP	LastSNP	ClusterSize	ClusterLength	p-Value	GeneName
1	1835556	1852071	4	16516	0.04651244	MYT1L
2	3312411	3397281	3	84871	0.96688954	TRAPPC12
3	3458400	3519839	34	61440	0.00000000	ADI1
4	3664584	3762869	26	98286	0.00000031	COLEC11
5	7843619	8199078	131	355460	0.00000000	LOC101929551
6	8527217	8855090	102	327874	0.00000000	LINC01814;ID2-AS1
7	9487200	9543221	35	56022	0.00000000	ASAP2
8	9889045	10089067	25	200023	0.02455194	TAF1B
9	11202291	11289142	57	86852	0.00000000	C2orf50
10	11663338	11754454	34	91117	0.00000000	GREB1
11	15477375	15720265	49	242891	0.00000002	NBAS
12	16814256	16943302	59	129047	0.00000000	FAM49A;RAD51AP2
13	21005658	21040371	29	34714	0.00000000	LDAH
14	26209657	26285548	6	75892	0.57458345	RAB10
15	26629440	26773867	24	144428	0.00101560	OTOF
16	27386799	27541053	43	154255	0.00000000	CAD
17	29878001	30029158	82	151158	0.00000000	ALK
18	37892270	37899310	2	7041	0.11163947	CDC42EP3
19	37996207	38132228	8	136022	0.85567233	LINC00211
20	38463790	38652572	51	188783	0.00000000	ATL2
21	39486546	39623380	102	136835	0.00000000	MAP4K3
22	42178305	42211232	9	32928	0.00172658	C2orf91
23	43944555	44111515	11	166961	0.78728758	DYNC2LI1
24	46520375	46644121	17	123747	0.02685494	EPAS1
25	47366546	47483286	18	116741	0.00829353	EPCAM-DT
26	50536695	50750036	35	213342	0.00011087	NRXN1
27	55472887	55694342	68	221456	0.00000000	CCDC88A
28	69001011	69129183	12	128173	0.34349798	ARHGAP25;BMP10
29	69207357	69331340	123	123984	0.00000000	ANTXR1
30	70445399	70551937	27	106539	0.00000042	PCYOX1
31	71389919	71562503	5	172585	0.99810560	PAIP2B;ZNF638
32	71835878	72025378	81	189501	0.00000000	DYSF;CYP26B1
33	72416387	73052351	303	635965	0.00000000	EXOC6B
34	73060352	73219922	38	159571	0.00000001	EXOC6B;SPR
35	73480501	73847901	171	367401	0.00000000	ALMS1
36	73847903	74109693	52	261791	0.00000001	ALMS1P1
37	74484939	74738322	78	253384	0.00000000	DCTN1-AS1;C2orf81
38	74738350	74970256	72	231907	0.00000000	SEMA4F;HK2
39	75078201	75149157	17	70957	0.00010238	HK2;LINC01291
40	83083845	83175547	10	91703	0.21272831	DHFRP3;LINC01809
41	84516984	84564414	30	47431	0.00000000	FUNDC2P2;SUCLG1
42	85823632	85860228	7	36597	0.03128387	C2orf68
43	86220822	86352785	42	131964	0.00000000	POLR1A
44	86437551	86584250	32	146700	0.00000095	REEP1
45	88820164	88848180	4	28017	0.19299330	LOC101928371
46	95830737	95901265	3	70529	0.92292927	ZNF2;PROM2
47	97201872	97201873	2	2	0.00000001	ARID5A
48	97469462	97770525	135	301064	0.00000000	FAM178B;FAHD2B
49	97771695	97914164	118	142470	0.00000000	ANKRD36
50	98127653	98320186	59	192534	0.00000000	ANKRD36B;COX5B
51	108950420	109065858	37	115439	0.00000000	SULT1C4
52	113477811	113533263	4	55453	0.65385866	CKAP2L
53	113669764	113717248	9	47485	0.01681906	IL37;IL36G
54	114332114	114469374	20	137261	0.01000329	RPL23AP7
55	120003939	120079580	11	75642	0.04721533	C2orf76
56	120366057	120451856	6	85800	0.68993930	TMEM177
57	121542793	121741523	132	198731	0.00000000	GLI2
58	122090864	122404859	210	313996	0.00000000	CLASP1
59	131075161	131130435	17	55275	0.00000474	PTPN18
60	131220830	131262558	5	41729	0.25011331	POTEI
61	131404087	131545963	24	141877	0.00080242	AMER3;ARHGEF4
62	131657895	131994230	128	336336	0.00000000	ARHGEF4
63	132199881	132367062	28	167182	0.00036643	NOC2LP2;TUBA3D
64	132945668	133127486	50	181819	0.00000000	ANKRD30BL;MIR663B
65	135859371	135911422	3	52052	0.79011836	RAB3GAP1
66	136595299	136658345	7	63047	0.25115634	MCM6
67	139212763	139411756	51	198994	0.00000000	SPOPL;NXPH2
68	145355875	145425249	10	69375	0.05920512	LINC01412;TEX41
69	152496526	152868975	110	372450	0.00000000	CACNB4
70	153574642	153605828	3	31187	0.46080830	ARL6IP6
71	157984984	158219122	84	234139	0.00000000	GALNT5
72	158593357	158790425	58	197069	0.00000000	ACVR1
73	160067377	160191408	63	124032	0.00000000	WDSUB1
74	160656865	160974266	119	317402	0.00000000	PLA2R1
75	166731782	166811353	9	79572	0.19955559	TTC21B-AS1
76	169070766	169104054	2	33289	0.74911097	STK39
77	169647503	169776900	8	129398	0.81742876	SPC25
78	169932710	170003432	5	70723	0.67428387	DHRS9;LRP2
79	171803906	171835110	11	31205	0.00006596	GORASP2;TLK1
80	174128513	174146584	3	18072	0.18096837	MAP3K20-AS1
81	176932012	177000391	28	68380	0.00000000	HOXD9
82	177502443	177549497	8	47055	0.04006863	LINC01117;LOC105373759
83	178453839	178691203	107	237365	0.00000000	PDE11A
84	185788736	185973282	24	184547	0.01817649	ZNF804A;LOC105373782
85	190442589	190679241	70	236653	0.00000000	ANKAR
86	192035043	192161058	51	126016	0.00000000	STAT4;MYO1B
87	192202918	192338719	89	135802	0.00000000	MYO1B
88	196732301	196795059	7	62759	0.24770474	DNAH7
89	196866096	196932394	27	66299	0.00000000	DNAH7
90	201560331	201651973	14	91643	0.01951686	AOX3P-AOX2P;LINC01792
91	209065431	209291444	43	226014	0.00000057	PIKFYVE
92	215844029	216023133	98	179105	0.00000000	ABCA12
93	219023526	219146803	18	123278	0.01369377	ARPC2
94	219187901	219534530	102	346630	0.00000000	USP37
95	219616633	219896550	92	279918	0.00000000	WNT6
96	220049529	220366953	125	317425	0.00000000	RESP18;DNPEP
97	220428381	220512166	21	83786	0.00000882	STK11IP
98	225449893	225449894	2	2	0.00000001	CUL3
99	231732383	231847616	38	115234	0.00000000	GPR55
100	231901385	231942492	10	41108	0.00228601	C2orf72
101	233712227	233879629	10	167403	0.86564370	NGEF
102	234691594	234755481	9	63888	0.07892199	MROH2A
103	234803716	234874639	73	70924	0.00000000	TRPM8
104	235354921	235367136	3	12216	0.07780312	LINC01891
105	235902470	235970791	21	68322	0.00000039	SH3BP4
106	236921408	237234510	105	313103	0.00000000	ASB18
107	237401796	237564691	59	162896	0.00000000	IQCA1;ACKR3
108	238334251	238592816	131	258566	0.00000000	MLPH
109	240990056	241112474	21	122419	0.00138422	OR6B3;COPS9
110	242019288	242065498	32	46211	0.00000000	PASK
111	242162732	242203916	4	41185	0.42524228	HDLBP
112	242793273	242849734	6	56462	0.30713895	LINC01237

### Sheet: Fst0.5
ClusterID	FirstSNP	LastSNP	ClusterSize	ClusterLength	p-Value	GeneName
1	3664584	3709907	20	45324	0.00000000	COLEC11
2	7950796	8118123	60	167328	0.00000000	LOC101929551;LINC00298
3	9487200	9543221	28	56022	0.00000000	ASAP2
4	9940350	9991556	4	51207	0.26325275	TAF1B
5	11224475	11289142	53	64668	0.00000000	C2orf50
6	11663338	11754454	23	91117	0.00000000	GREB1
7	15525567	15714177	27	188611	0.00000291	NBAS
8	20055440	20212474	4	157035	0.95654345	OSR1;LINC00954
9	26209657	26285548	5	75892	0.34155166	KIF3C;RAB10
10	26629440	26773867	21	144428	0.00002766	OTOF
11	29884263	30021682	56	137420	0.00000000	ALK
12	37892270	37899310	2	7041	0.05041636	CDC42EP3
13	37996207	38187480	9	191274	0.63229064	LINC00211
14	39393357	39623380	132	230024	0.00000000	MAP4K3
15	42180657	42211232	6	30576	0.00521089	C2orf91
16	43973672	44008746	4	35075	0.10528851	DYNC2LI1
17	47366546	47483286	14	116741	0.00322979	EPCAM-DT
18	50543592	50579914	9	36323	0.00013006	NRXN1
19	55615585	55672906	5	57322	0.16930223	CCDC88A;CFAP36
20	68971684	69129183	12	157500	0.11094547	ARHGAP25;BMP10
21	71389919	71547441	4	157523	0.95726287	PAIP2B;ZNF638
22	72416387	73052351	241	635965	0.00000000	EXOC6B
23	73060352	73191502	33	131151	0.00000000	EXOC6B;SPR
24	73512065	73846749	109	334685	0.00000000	ALMS1
25	73847901	74048826	25	200926	0.00006270	ALMS1;NAT8
26	74488452	74738322	61	249871	0.00000000	RTKN;INO80B-WBP1
27	74738350	74966039	63	227690	0.00000000	SEMA4F;HK2
28	75078201	75149157	11	70957	0.00126592	HK2;LINC01291
29	82973908	83175547	11	201640	0.44504081	DHFRP3;LINC01809
30	84516984	84564414	26	47431	0.00000000	FUNDC2P2;SUCLG1
31	88837444	88848180	3	10737	0.01798293	LOC101928371
32	95830737	95901265	3	70529	0.69304191	ZNF2;PROM2
33	97469462	97770525	116	301064	0.00000000	FAM178B;FAHD2B
34	97771695	97914164	93	142470	0.00000000	ANKRD36
35	98127653	98175138	11	47486	0.00004430	ANKRD36B
36	108969417	109065858	15	96442	0.00017935	SULT1C4
37	114361333	114397448	7	36116	0.00282332	DDX11L2
38	120003939	120079580	7	75642	0.09425773	C2orf76
39	121552705	121740505	111	187801	0.00000000	GLI2
40	131220830	131221770	2	941	0.00110282	POTEI
41	131453497	131581780	17	128284	0.00043387	AMER3;ARHGEF4
42	131657895	131727565	41	69671	0.00000000	ARHGEF4
43	131768531	131868107	22	99577	0.00000002	ARHGEF4
44	132314580	132367062	4	52483	0.27738939	POTEKP
45	136537450	136658345	5	120896	0.73200820	MCM6
46	139236749	139408807	40	172059	0.00000000	SPOPL
47	152497648	152612245	22	114598	0.00000023	NEB
48	153574642	153592590	2	17949	0.23123241	ARL6IP6
49	158593357	158770834	47	177478	0.00000000	ACVR1
50	169962422	170003432	2	41011	0.61510056	LRP2
51	171811546	171831197	3	19652	0.07965895	GORASP2
52	177502443	177549497	5	47055	0.09412545	LINC01117;LOC105373759
53	192095455	192161058	24	65604	0.00000000	MYO1B
54	192230202	192338719	73	108518	0.00000000	MYO1B
55	196866420	196928151	7	61732	0.04050879	DNAH7
56	201560331	201597724	8	37394	0.00078330	AOX3P-AOX2P;LINC01792
57	215847177	215977275	75	130099	0.00000000	ABCA12
58	219199004	219510320	20	311317	0.17310180	USP37;VIL1
59	219668795	219878756	71	209962	0.00000000	WNT6;WNT10A
60	220049529	220297038	93	247510	0.00000000	RESP18;DNPEP
61	231732383	231921182	26	188800	0.00000852	GPR55
62	233712227	233879629	10	167403	0.34554186	NGEF
63	234691594	234755481	7	63888	0.04706768	MROH2A
64	234805539	234873123	58	67585	0.00000000	TRPM8
65	235354921	235363347	2	8427	0.06902117	LINC01891
66	236953411	237234510	76	281100	0.00000000	ASB18
67	237401796	237564691	42	162896	0.00000000	IQCA1;ACKR3
68	238334251	238501376	96	167126	0.00000000	MLPH
69	242019288	242065498	19	46211	0.00000000	MTERF4
70	242162732	242203916	3	41185	0.34723101	HDLBP
71	242684394	242838114	5	153721	0.88800043	PDCD1;RTP5

### Sheet: Fst0.55
ClusterID	FirstSNP	LastSNP	ClusterSize	ClusterLength	p-Value	GeneName
1	3664584	3703531	13	38948	0.00000000	COLEC11
2	8024630	8118123	32	93494	0.00000000	LINC00298
3	9940350	9991556	4	51207	0.08153717	TAF1B
4	11224475	11289005	43	64531	0.00000000	C2orf50
5	11694782	11739792	8	45011	0.00011932	GREB1
6	20059559	20212474	2	152916	0.95368806	MATN3
7	26228114	26285548	4	57435	0.11138624	RAB10
8	29884263	30021682	49	137420	0.00000000	ALK
9	37892270	37899310	2	7041	0.02140521	CDC42EP3
10	37996207	38180088	7	183882	0.36415285	LINC00211
11	39393357	39617914	104	224558	0.00000000	MAP4K3
12	47366546	47478791	10	112246	0.00365712	EPCAM-DT
13	55615585	55672906	5	57322	0.03735417	CCDC88A;CFAP36
14	69065316	69129183	5	63868	0.05447929	ARHGAP25;BMP10
15	72416387	73052351	191	635965	0.00000000	EXOC6B
16	73060352	73188754	30	128403	0.00000000	EXOC6B;SPR
17	73622026	73871371	72	249346	0.00000000	ALMS1
18	74498909	74738322	55	239414	0.00000000	RTKN;INO80B-WBP1
19	74738350	74966039	63	227690	0.00000000	SEMA4F;HK2
20	75087950	75134480	8	46531	0.00014924	HK2;LINC01291
21	82973908	83175547	11	201640	0.06023278	DHFRP3;LINC01809
22	84516984	84564414	21	47431	0.00000000	FUNDC2P2;SUCLG1
23	88837444	88848180	3	10737	0.00507075	LOC101928371
24	95830737	95884816	2	54080	0.50999667	ZNF2;PROM2
25	97469462	97703419	60	233958	0.00000000	FAM178B
26	98127653	98164409	9	36757	0.00000378	ANKRD36B
27	108969417	109064554	10	95138	0.00112718	SULT1C4
28	114361333	114397448	5	36116	0.00634286	DDX11L2
29	121552943	121614468	6	61526	0.01469166	GLI2
30	121667902	121740505	78	72604	0.00000000	GLI2
31	131220830	131221770	2	941	0.00043421	POTEI
32	131453497	131576879	14	123383	0.00005905	AMER3;ARHGEF4
33	132314580	132367062	4	52483	0.08729118	POTEKP
34	136537450	136628183	4	90734	0.32361892	MCM6
35	139236749	139394532	32	157784	0.00000000	SPOPL
36	152497648	152552062	7	54415	0.00200752	NEB
37	153574642	153672924	2	98283	0.81648623	ARL6IP6;RPRM
38	169962422	170003432	2	41011	0.37215303	LRP2
39	171811546	171831197	3	19652	0.02529874	GORASP2
40	177329216	177549497	7	220282	0.54538443	LINC01117;LOC105373759
41	192230202	192338719	65	108518	0.00000000	MYO1B
42	196866420	197012026	4	145607	0.67515917	STK17B
43	201560331	201586803	4	26473	0.01058424	AOX3P-AOX2P
44	215795167	215893933	24	98767	0.00000000	ABCA12
45	219199004	219394201	13	195198	0.01096192	CTDSP1;VIL1
46	219684024	219806848	58	122825	0.00000000	WNT6
47	220134010	220295660	69	161651	0.00000000	RESP18;DNPEP
48	234805539	234873123	51	67585	0.00000000	TRPM8
49	235354921	235363347	2	8427	0.02979666	LINC01891
50	236992518	237149375	34	156858	0.00000000	ASB18
51	237401796	237564691	27	162896	0.00000000	IQCA1;ACKR3
52	238334251	238501376	77	167126	0.00000000	MLPH
53	242197008	242203916	2	6909	0.02066653	HDLBP
54	242684394	242830562	3	146169	0.83980063	PDCD1

### Sheet: Fst0.6
ClusterID	FirstSNP	LastSNP	ClusterSize	ClusterLength	p-Value	GeneName
1	3664584	3692498	11	27915	0.00000000	COLEC11
2	9940350	9991556	3	51207	0.08317629	TAF1B
3	11224475	11289005	23	64531	0.00000000	C2orf50
4	11694782	11739792	7	45011	0.00004124	GREB1
5	20059559	20212474	2	152916	0.80566074	MATN3
6	26228114	26285548	4	57435	0.02872059	RAB10
7	37808611	37996207	3	187597	0.71799023	CDC42EP3
8	47366546	47431143	3	64598	0.13855127	CALM2
9	55615585	55672906	5	57322	0.00621897	CCDC88A;CFAP36
10	69072857	69129183	3	56327	0.10304053	BMP10
11	72416387	73052351	175	635965	0.00000000	EXOC6B
12	73060581	73185852	24	125272	0.00000000	EXOC6B;SPR
13	73622026	73756817	11	134792	0.00011017	ALMS1
14	73838756	74037663	6	198908	0.20627775	ALMS1P1
15	74498909	74722224	39	223316	0.00000000	DCTN1-AS1;C2orf81
16	74735614	74966039	62	230426	0.00000000	SEMA4F;HK2
17	75023145	75134480	8	111336	0.00202157	HK2;LINC01291
18	84419987	84564414	22	144428	0.00000000	FUNDC2P2;SUCLG1
19	88837444	88848180	3	10737	0.00137271	LOC101928371
20	95830737	95884816	2	54080	0.29088458	ZNF2;PROM2
21	97469462	97579507	20	110046	0.00000000	ANKRD23
22	114361333	114397448	5	36116	0.00086932	DDX11L2
23	121552943	121614468	4	61526	0.03554336	GLI2
24	131220830	131221770	2	941	0.00017197	POTEI
25	131512850	131576879	8	64030	0.00005468	AMER3;ARHGEF4
26	132314580	132367062	4	52483	0.02159345	POTEKP
27	136537450	136628183	3	90734	0.26921509	LCT
28	153574642	153672924	2	98283	0.58004061	ARL6IP6;RPRM
29	171811546	171831197	3	19652	0.00738677	GORASP2
30	177329216	177526156	5	196941	0.35273296	LINC01116;LINC01117
31	192237058	192338719	27	101662	0.00000000	MYO1B;NABP1
32	196866420	197012026	3	145607	0.55116232	STK17B
33	220146609	220248195	45	101587	0.00000000	RESP18;DNPEP
34	234805539	234873123	50	67585	0.00000000	TRPM8
35	235354921	235363347	2	8427	0.01250198	LINC01891
36	237045226	237149375	10	104150	0.00006052	ASB18
37	237405034	237497237	18	92204	0.00000000	IQCA1;ACKR3
38	238334251	238487850	49	153600	0.00000000	MLPH
39	242197008	242203916	2	6909	0.00857172	HDLBP

### Sheet: Fst0.65
ClusterID	FirstSNP	LastSNP	ClusterSize	ClusterLength	p-Value	GeneName
1	3677721	3691548	7	13828	0.00000000	COLEC11
2	9940350	9991556	3	51207	0.02930122	TAF1B
3	26228114	26285548	4	57435	0.00692389	RAB10
4	47366546	47431143	3	64598	0.05196059	CALM2
5	55615585	55672906	4	57322	0.00687734	CCDC88A;CFAP36
6	68971684	69129183	5	157500	0.05500575	ARHGAP25
7	72504809	73052273	116	547465	0.00000000	EXOC6B
8	73838756	74037663	5	198908	0.11675007	ALMS1P1
9	74498909	74722224	37	223316	0.00000000	DCTN1-AS1;C2orf81
10	74735614	74966039	42	230426	0.00000000	SEMA4F
11	84419987	84564414	12	144428	0.00000064	FUNDC2P2;SUCLG1
12	95830737	95884816	2	54080	0.15426662	ZNF2;PROM2
13	97473929	97538096	13	64168	0.00000000	CNNM3
14	114361365	114361366	2	2	0.00000000	DDX11L2
15	121554317	121614468	3	60152	0.04371152	GLI2
16	131220830	131221770	2	941	0.00007265	POTEI
17	131512850	131576879	6	64030	0.00021507	AMER3;ARHGEF4
18	153574642	153672924	2	98283	0.36040795	ARL6IP6;RPRM
19	171811546	171831197	3	19652	0.00222936	GORASP2
20	177329216	177525595	4	196380	0.24795615	LINC01116;LINC01117
21	192244393	192338719	18	94327	0.00000000	MYO1B
22	196866420	197053805	3	187386	0.43293704	STK17B;HECW2
23	234805539	234873123	50	67585	0.00000000	TRPM8
24	235354921	235363347	2	8427	0.00546620	LINC01891
25	237045226	237214545	10	169320	0.00009297	ASB18;IQCA1
26	238334251	238480686	33	146436	0.00000000	MLPH;PRLH
27	242197008	242203916	2	6909	0.00372200	HDLBP

### Sheet: Fst0.7
ClusterID	FirstSNP	LastSNP	ClusterSize	ClusterLength	p-Value	GeneName
1	9940350	9991556	3	51207	0.00891171	TAF1B
2	26228114	26256378	3	28265	0.00172054	KIF3C;RAB10
3	47366546	47431143	3	64598	0.01651663	CALM2
4	55615585	55672906	4	57322	0.00137474	CCDC88A;CFAP36
5	68971684	69129183	5	157500	0.01018006	ARHGAP25
6	74630701	74864999	22	234299	0.00000000	TTC31
7	84419987	84564414	5	144428	0.00719357	LINC01809;FUNDC2P2
8	95830737	95884816	2	54080	0.07292221	ZNF2;PROM2
9	97473929	97538096	12	64168	0.00000000	CNNM3
10	114361365	114361366	2	2	0.00000000	DDX11L2
11	131220830	131221770	2	941	0.00002931	POTEI
12	131512850	131701797	2	188948	0.45594131	ARHGEF4
13	153574642	153672924	2	98283	0.19184945	ARL6IP6;RPRM
14	171811546	171822466	2	10921	0.00374071	GORASP2
15	177329216	177525595	3	196380	0.21717181	LINC01116;LINC01117
16	238439503	238474469	3	34967	0.00312839	PRLH
17	242197008	242203916	2	6909	0.00152995	HDLBP
