## Additional file 5 for "SweepCluster: A SNP clustering tool for detecting gene-specific sweeps in prokaryotes"

### Sheet: Fst0.4
Additional file 5: Clusters detected by SweepCluster for chromosome 2 variants between EUR-EAS selected at a series of Fst cutoff.
ClusterID	FirstSNP	LastSNP	ClusterSize	ClusterLength	p-Value	GeneName
1	1703063	1852071	21	149009	0.01480641	PXDN
2	3609269	3664584	25	55316	0.00000000	RPS7;COLEC11
3	10428813	10618570	40	189758	0.00000019	HPCAL1
4	15476735	15721423	259	244689	0.00000000	NBAS
5	17444561	17983071	188	538511	0.00000000	FAM49A;RAD51AP2
6	17984080	18085929	65	101850	0.00000000	MSGN1;KCNS3
7	19985093	20212474	32	227382	0.00335829	OSR1;LINC00954
8	21213062	21287150	7	74089	0.41227597	APOB
9	26131298	26549669	199	418372	0.00000000	KIF3C;RAB10
10	26549842	26773867	160	224026	0.00000000	SELENOI
11	28996536	29231980	152	235445	0.00000000	WDR43
12	29366278	29455267	37	88990	0.00000000	ALK
13	37309235	37516223	85	206989	0.00000000	SULT6B1
14	37879884	37956018	16	76135	0.00082357	CDC42EP3;LINC00211
15	38032208	38239385	157	207178	0.00000000	LINC00211;RMDN2
16	38892451	38994448	3	101998	0.99010625	GALM
17	42181679	42211232	3	29554	0.44058897	C2orf91;PKDCC
18	43853371	43954388	39	101018	0.00000000	PLEKHH2
19	44052833	44271222	253	218390	0.00000000	LRPPRC
20	46540577	46777693	100	237117	0.00000000	LINC02583;TMEM247
21	47255723	47366546	54	110824	0.00000000	TTC7A
22	48717020	48773295	19	56276	0.00000048	PPP1R21;STON1-GTF2A1L
23	55523308	55672906	140	149599	0.00000000	CCDC88A
24	55738272	55969100	26	230829	0.07495252	PNPT1
25	61054623	61217542	35	162920	0.00000070	REL
26	65488238	65607543	19	119306	0.00617334	ACTR2;SPRED2
27	69095038	69129183	5	34146	0.15523165	BMP10;GKN2
28	71288525	71671107	280	382583	0.00000000	MPHOSPH10;PAIP2B
29	71671606	71786153	77	114548	0.00000000	DYSF
30	74480646	74825749	129	345104	0.00000000	RTKN;INO80B-WBP1
31	74835533	74966039	121	130507	0.00000000	SEMA4F;HK2
32	84516984	84566614	8	49631	0.05710821	FUNDC2P2;SUCLG1
33	95830737	95884816	2	54080	0.93707841	ZNF2;PROM2
34	97543936	97563128	24	19193	0.00000000	FAM178B
35	97628047	97901255	225	273209	0.00000000	FAHD2B
36	101053094	101231153	111	178060	0.00000000	NMS;PDCL3
37	106986743	107191233	37	204491	0.00001555	RGPD3
38	108251269	108430527	216	179259	0.00000000	LINC01886;GACAT1
39	108854594	108946860	38	92267	0.00000000	SULT1C2
40	109029567	109220910	276	191344	0.00000000	GCC2;LIMS1
41	109483295	109629073	132	145779	0.00000000	EDAR
42	111773685	111877674	2	103990	0.99820691	BCL2L11
43	112723117	112918425	27	195309	0.00817542	TMEM87B
44	113371637	113477811	27	106175	0.00000059	SLC20A1
45	129015823	129084741	33	68919	0.00000000	HS6ST1
46	130708005	130832444	10	124440	0.57559963	RAB6C;FAR2P1
47	132177810	132265747	318	87938	0.00000000	NOC2LP2
48	135515492	135626775	16	111284	0.02587892	TMEM163;ACMSD
49	135907088	135911422	2	4335	0.05061735	RAB3GAP1
50	136873549	137029668	29	156120	0.00007724	CXCR4;THSD7B
51	137353193	137543743	37	190551	0.00000343	CXCR4;THSD7B
52	145273364	145425249	4	151886	0.99849029	LINC01412
53	152881908	153135173	116	253266	0.00000000	STAM2
54	154322964	154335968	5	13005	0.00491580	ARL6IP6;RPRM
55	154727010	155028559	223	301550	0.00000000	GALNT13
56	155442480	155555195	12	112716	0.22746090	LOC100144595;KCNJ3
57	160054058	160201722	136	147665	0.00000000	WDSUB1
58	165370061	165474563	29	104503	0.00000004	GRB14
59	171726522	171878953	4	152432	0.99854252	GORASP2
60	172723530	172960333	92	236804	0.00000000	METAP1D
61	173943074	174138905	96	195832	0.00000000	MAP3K20-AS1
62	177429661	177571458	26	141798	0.00021250	LINC01117;LOC105373759
63	178129390	178186159	5	56770	0.50281900	LOC100130691
64	179578108	179754194	77	176087	0.00000000	TTN;CCDC141
65	190423147	190497896	7	74750	0.42102512	SLC40A1;ASDURF
66	198540352	198540353	2	2	0.00000001	RFTN2
67	201470233	201601905	35	131673	0.00000000	AOX3P-AOX2P
68	207578440	207694940	88	116501	0.00000000	FASTKD2
69	208498580	208695405	6	196826	0.99883963	LINC01857
70	216217307	216334108	88	116802	0.00000000	FN1
71	216943142	217232667	26	289526	0.36024603	LINC01963
72	219997423	220089590	14	92168	0.02393628	RETREG2
73	220134010	220187394	14	53385	0.00020427	DNAJB2
74	231188054	231380735	31	192682	0.00051587	SP100
75	232799800	232972571	30	172772	0.00018478	DIS3L2
76	233764682	233996045	57	231364	0.00000000	NEU2
77	234054873	234165660	60	110788	0.00000000	INPP5D
78	234580453	234755481	3	175029	0.99993633	MROH2A
79	238535839	238582565	5	46727	0.34326949	LRRFIP1
80	240682007	240684619	3	2613	0.00142388	LOC150935
81	240978539	241108980	8	130442	0.84114221	OR6B3;COPS9
82	241368035	241395353	6	27319	0.02762238	GPC1
83	242055382	242235446	67	180065	0.00000000	PPP1R7
84	242443983	242500552	8	56570	0.10120974	STK25;BOK-AS1
85	242749276	242923756	206	174481	0.00000000	RTP5;LINC01237

### Sheet: Fst0.43
ClusterID	FirstSNP	LastSNP	ClusterSize	ClusterLength	p-Value	GeneName
1	1703063	1852071	18	149009	0.00788611	PXDN
2	3609269	3664584	24	55316	0.00000000	RPS7;COLEC11
3	9547171	9815402	87	268232	0.00000000	CPSF3
4	10428813	10618570	24	189758	0.00138021	HPCAL1
5	15517656	15721423	217	203768	0.00000000	NBAS
6	17958762	18085929	59	127168	0.00000000	MSGN1;KCNS3
7	19985093	20212474	25	227382	0.00649441	OSR1;LINC00954
8	26131298	26550229	188	418932	0.00000000	KIF3C
9	26554063	26701813	129	147751	0.00000000	SELENOI
10	29099104	29231980	110	132877	0.00000000	WDR43
11	29366278	29455267	25	88990	0.00000000	ALK
12	37309235	37413527	78	104293	0.00000000	SULT6B1
13	37879884	37921647	5	41764	0.12653342	CDC42EP3
14	38032208	38149651	70	117444	0.00000000	LINC00211;RMDN2
15	42181679	42198217	2	16539	0.27918284	C2orf91;PKDCC
16	43901851	43906634	11	4784	0.00000000	C1GALT1C1L
17	44052833	44271222	174	218390	0.00000000	LRPPRC
18	47268507	47366546	52	98040	0.00000000	TTC7A
19	48717020	48773295	18	56276	0.00000004	PPP1R21;STON1-GTF2A1L
20	55523308	55672906	103	149599	0.00000000	CCDC88A
21	61059383	61176073	26	116691	0.00000007	REL
22	69095038	69129183	5	34146	0.06703922	BMP10;GKN2
23	71389556	71675642	160	286087	0.00000000	PAIP2B;ZNF638
24	74480646	74825749	126	345104	0.00000000	INO80B-WBP1
25	74835533	74966039	118	130507	0.00000000	SEMA4F;HK2
26	84516984	84566614	5	49631	0.20576910	FUNDC2P2;SUCLG1
27	95830737	95884816	2	54080	0.85346259	ZNF2;PROM2
28	97553747	97560629	16	6883	0.00000000	FAM178B
29	97628047	97901255	160	273209	0.00000000	FAHD2B;ANKRD36
30	101053094	101228259	88	175166	0.00000000	NMS;PDCL3
31	106986743	107191233	35	204491	0.00000026	RGPD3
32	108268872	108430527	60	161656	0.00000000	LINC01886;GACAT1
33	108854594	108946860	19	92267	0.00001128	SULT1C2
34	109029567	109220910	257	191344	0.00000000	GCC2;LIMS1
35	109483295	109629073	132	145779	0.00000000	EDAR
36	130708005	130832444	10	124440	0.26248441	RAB6C;FAR2P1
37	132177933	132260299	288	82367	0.00000000	LINC01120;NOC2LP2
38	135515492	135626775	16	111284	0.00241301	TMEM163;ACMSD
39	135907088	135911422	2	4335	0.03107827	RAB3GAP1
40	145273364	145425249	4	151886	0.98573418	LINC01412
41	152881908	153135165	106	253258	0.00000000	STAM2
42	153143615	153366827	159	223213	0.00000000	FMNL2
43	154727010	155028559	210	301550	0.00000000	GALNT13
44	165323774	165467068	34	143295	0.00000000	GRB14
45	171726522	171878953	4	152432	0.98608352	GORASP2
46	172729106	172909680	37	180575	0.00000000	HAT1
47	173943074	174138905	84	195832	0.00000000	MAP3K20-AS1
48	177445709	177557368	14	111660	0.01317861	MIR1246;LINC01116
49	178129390	178186159	5	56770	0.28820519	LOC100130691
50	179578108	179754194	77	176087	0.00000000	TTN;CCDC141
51	190423147	190497896	7	74750	0.19583600	SLC40A1;ASDURF
52	201497356	201601905	27	104550	0.00000000	AOX3P-AOX2P
53	207578440	207688068	44	109629	0.00000000	FASTKD2
54	208498580	208695405	6	196826	0.98404078	LINC01857
55	216217307	216334108	61	116802	0.00000000	FN1
56	216999818	217168700	12	168883	0.37618735	LINC01963
57	220016094	220089590	9	73497	0.04630245	RETREG2;ZFAND2B
58	220134010	220187394	10	53385	0.00248719	PTPRN
59	231206743	231363253	24	156511	0.00009586	SP100
60	233712227	233940215	32	227989	0.00004030	LOC101928881
61	234055276	234069512	18	14237	0.00000000	INPP5D
62	234580453	234755481	3	175029	0.99880194	MROH2A
63	238535839	238582565	4	46727	0.33933789	LRRFIP1
64	240684060	240684619	2	560	0.00060636	LOC150935
65	240978539	241108980	7	130442	0.71129026	OR6B3;COPS9
66	242055382	242235446	65	180065	0.00000000	PPP1R7
67	242446540	242500552	7	54013	0.05774407	STK25;BOK-AS1
68	242753005	242923756	70	170752	0.00000000	PDCD1;RTP5

### Sheet: Fst0.45
ClusterID	FirstSNP	LastSNP	ClusterSize	ClusterLength	p-Value	GeneName
1	1703063	1852071	14	149009	0.02104147	PXDN
2	9547171	9755366	82	208196	0.00000000	CPSF3
3	10428813	10618570	21	189758	0.00088081	HPCAL1
4	17958762	18085929	55	127168	0.00000000	MSGN1;KCNS3
5	19985093	20212474	13	227382	0.35649952	OSR1;LINC00954
6	26131298	26544949	176	413652	0.00000000	KIF3C
7	26547936	26701813	87	153878	0.00000000	DRC1
8	29099104	29231980	105	132877	0.00000000	WDR43
9	29415145	29455267	9	40123	0.00024862	ALK
10	37309235	37413527	58	104293	0.00000000	SULT6B1
11	37879884	37921647	5	41764	0.06163844	CDC42EP3
12	38032208	38149651	52	117444	0.00000000	LINC00211;RMDN2
13	42181679	42198217	2	16539	0.20191123	C2orf91;PKDCC
14	44052833	44271222	165	218390	0.00000000	LRPPRC
15	47278315	47366546	47	88232	0.00000000	TTC7A
16	48717020	48773295	17	56276	0.00000001	PPP1R21;STON1-GTF2A1L
17	55523308	55672906	52	149599	0.00000000	CCDC88A
18	69095038	69129183	5	34146	0.03044341	BMP10;GKN2
19	71391236	71675642	152	284407	0.00000000	PAIP2B;ZNF638
20	74484939	74825749	119	340811	0.00000000	INO80B;INO80B-WBP1
21	74835533	74966039	118	130507	0.00000000	SEMA4F;HK2
22	84516984	84566614	5	49631	0.10745272	FUNDC2P2;SUCLG1
23	95830737	95884816	2	54080	0.75367119	ZNF2;PROM2
24	101053094	101228259	84	175166	0.00000000	PDCL3
25	106986743	107191233	33	204491	0.00000001	RGPD3
26	108305754	108430527	38	124774	0.00000000	LINC01886;GACAT1
27	108854594	108946860	18	92267	0.00000191	SULT1C2
28	108997262	109233079	79	235818	0.00000000	LIMS1
29	109483295	109629073	129	145779	0.00000000	EDAR
30	130708005	130832444	9	124440	0.17878380	RAB6C;FAR2P1
31	132201170	132260299	26	59130	0.00000000	NOC2LP2;TUBA3D
32	135537119	135626775	14	89657	0.00025027	TMEM163;ACMSD
33	135907088	135911422	2	4335	0.02048126	RAB3GAP1
34	145273364	145425249	4	151886	0.94533129	LINC01412
35	152976703	153366827	164	390125	0.00000000	STAM2;FMNL2
36	154727010	155027415	203	300406	0.00000000	GALNT13
37	165370061	165467068	28	97008	0.00000000	GRB14
38	171726522	171878953	4	152432	0.94631431	GORASP2
39	172729106	172909680	31	180575	0.00000001	HAT1
40	173943074	174138905	79	195832	0.00000000	MAP3K20-AS1
41	177445709	177557368	9	111660	0.11444488	LINC01117;LOC105373759
42	178129390	178186159	5	56770	0.15985064	LOC100130691
43	179578108	179754194	77	176087	0.00000000	TTN;CCDC141
44	190423147	190497896	7	74750	0.08626488	SLC40A1;ASDURF
45	201560268	201601905	21	41638	0.00000000	AOX3P-AOX2P
46	207578440	207688068	27	109629	0.00000000	FASTKD2;CPO
47	216217307	216334108	61	116802	0.00000000	FN1
48	216999818	217100984	6	101167	0.39719737	LINC01963
49	220016094	220089590	5	73497	0.31026206	RETREG2;ZFAND2B
50	220134010	220187394	10	53385	0.00047113	PTPRN
51	233712227	233940215	21	227989	0.00708353	LOC101928881
52	234580453	234755481	3	175029	0.99257034	MROH2A
53	240684060	240684619	2	560	0.00038727	LOC150935
54	240978539	241075809	5	97271	0.53812546	OR6B3;COPS9
55	242055382	242235446	65	180065	0.00000000	PPP1R7
56	242446540	242449146	2	2607	0.00784133	STK25
57	242792321	242815059	6	22739	0.00116319	RTP5

### Sheet: Fst0.5
ClusterID	FirstSNP	LastSNP	ClusterSize	ClusterLength	p-Value	GeneName
1	1827283	1852071	4	24789	0.00882958	MYT1L
2	17958762	18085929	32	127168	0	MSGN1
3	20059559	20212474	4	152916	0.719826	LINC00954;TTC32
4	26131778	26562616	142	430839	0	RAB10
5	26629440	26700700	19	71261	0	DRC1
6	29144512	29229057	10	84546	0.00050995	WDR43;TOGARAM2
7	37879884	37921647	5	41764	0.0119001	CDC42EP3
8	38060887	38211999	49	151113	0	LINC00211;RMDN2
9	44092066	44271222	141	179157	0	LRPPRC
10	47283793	47315057	33	31265	0	TTC7A
11	48717020	48761430	10	44411	2.57e-06	PPP1R21;STON1-GTF2A1L
12	69095038	69129183	5	34146	0.00529245	BMP10;GKN2
13	71399195	71454435	8	55241	0.00050032	PAIP2B
14	74484939	74740961	91	256023	0	C2orf81
15	74746080	74966039	138	219960	0	SEMA4F;HK2
16	84516984	84566614	5	49631	0.023055	FUNDC2P2;SUCLG1
17	95830737	95884816	2	54080	0.516296	ZNF2;PROM2
18	101118796	101227896	36	109101	0	PDCL3
19	106986743	107133119	19	146377	5.5e-07	RGPD3
20	108912673	108946860	12	34188	0	SULT1C2;SULT1C2P1
21	108997262	109171882	33	174621	0	GCC2
22	109483295	109629073	110	145779	0	EDAR
23	130708005	130832444	9	124440	0.020859	RAB6C;FAR2P1
24	135595952	135624008	3	28057	0.0625298	ACMSD
25	135911422	136092061	2	180640	0.979089	ZRANB3
26	145273364	145425249	3	151886	0.863175	LINC01412
27	153135165	153253903	84	118739	0	STAM2;FMNL2
28	154729785	155027415	195	297631	0	GALNT13
29	171726522	171878953	4	152432	0.717553	GORASP2
30	174024130	174132586	43	108457	0	MAP3K20-AS1
31	177367427	177557368	23	189942	1.3e-07	MTX2;MIR1246
32	178129390	178186159	5	56770	0.0376499	LOC100130691
33	179616770	179754194	62	137425	0	TTN;CCDC141
34	190423147	190463830	4	40684	0.0433112	SLC40A1;ASDURF
35	201560331	201601905	13	41575	0	AOX3P-AOX2P
36	216217307	216334108	56	116802	0	FN1
37	220135635	220187394	7	51760	0.00162387	PTPRN
38	240684060	240684619	2	560	0.00015872	LOC150935
39	240978539	241075809	5	97271	0.204124	OR6B3;COPS9
40	242055382	242143441	15	88060	3.1e-07	ANO7

### Sheet: Fst0.55
ClusterID	FirstSNP	LastSNP	ClusterSize	ClusterLength	p-Value	GeneName
1	1835556	1852071	3	16516	0.00646703	MYT1L
2	17958762	18085929	30	127168	0.00000000	MSGN1
3	20062043	20212474	3	150432	0.65646384	LINC00954;TTC32
4	26074547	26296089	62	221543	0.00000000	KIF3C
5	26359128	26529633	60	170506	0.00000000	HADHA
6	29144512	29229057	10	84546	0.00003042	WDR43;TOGARAM2
7	37890312	37921647	3	31336	0.03464964	CDC42EP3
8	44092066	44241155	87	149090	0.00000000	LRPPRC
9	69095038	69129183	5	34146	0.00117654	BMP10;GKN2
10	71454435	71517852	2	63418	0.41679553	PAIP2B;ZNF638
11	74514667	74936174	184	421508	0.00000000	M1AP
12	84516984	84566614	5	49631	0.00575170	FUNDC2P2;SUCLG1
13	95830737	95884816	2	54080	0.34287620	ZNF2;PROM2
14	108936705	108940336	4	3632	0.00000173	SULT1C2P1
15	108997262	109163134	25	165873	0.00000000	GCC2
16	109483295	109629073	103	145779	0.00000000	EDAR
17	130821198	130832444	2	11247	0.02703359	POTEF
18	135595952	135595953	2	2	0.00000000	ACMSD
19	145273364	145425249	3	151886	0.66277490	LINC01412
20	154731287	155018469	131	287183	0.00000000	GALNT13
21	171726522	171878953	4	152432	0.44717461	GORASP2
22	177367427	177538647	20	171221	0.00000001	MTX2;MIR1246
23	178129390	178186159	5	56770	0.00989449	LOC100130691
24	179616770	179753954	46	137185	0.00000000	TTN;CCDC141
25	190423147	190463830	4	40684	0.01417293	SLC40A1;ASDURF
26	201560331	201601905	13	41575	0.00000000	AOX3P-AOX2P
27	216217307	216334108	54	116802	0.00000000	FN1
28	220058304	220146609	4	88306	0.14006337	TUBA4B
29	242087712	242143441	13	55730	0.00000000	ANO7

### Sheet: Fst0.6
ClusterID	FirstSNP	LastSNP	ClusterSize	ClusterLength	p-Value	GeneName
1	17958762	18044221	23	85460	0.00000000	MSGN1
2	20062043	20212474	3	150432	0.43141959	LINC00954;TTC32
3	26109750	26296089	36	186340	0.00000000	KIF3C
4	26359128	26529633	54	170506	0.00000000	HADHA
5	37899310	37921647	2	22338	0.05041450	CDC42EP3;LINC00211
6	44092066	44235780	67	143715	0.00000000	LRPPRC
7	69095038	69129183	4	34146	0.00239841	BMP10;GKN2
8	71314742	71517852	6	203111	0.11075101	MCEE
9	74531420	74936174	170	404755	0.00000000	M1AP
10	84516984	84564414	4	47431	0.00756375	FUNDC2P2;SUCLG1
11	95830737	95884816	2	54080	0.21450150	ZNF2;PROM2
12	108936705	108940336	4	3632	0.00000045	SULT1C2P1
13	109029567	109150164	18	120598	0.00000000	GCC2
14	109483295	109625736	97	142442	0.00000000	EDAR
15	145273364	145425249	2	151886	0.69751114	TEX41
16	154731287	155018469	104	287183	0.00000000	GALNT13
17	171726522	171878953	4	152432	0.22889498	GORASP2
18	177367427	177538647	19	171221	0.00000000	MTX2;MIR1246
19	190423147	190463830	4	40684	0.00445364	SLC40A1;ASDURF
20	201560331	201601905	5	41575	0.00062335	AOX3P-AOX2P
21	216217307	216334108	52	116802	0.00000000	FN1
22	220058304	220146609	4	88306	0.05501638	TUBA4B

### Sheet: Fst0.65
ClusterID	FirstSNP	LastSNP	ClusterSize	ClusterLength	p-Value	GeneName
1	26109750	26296089	27	186340	0.00000000	KIF3C
2	26364468	26529633	40	165166	0.00000000	HADHA
3	37899310	38073477	5	174168	0.03480165	LINC00211
4	44092066	44235780	47	143715	0.00000000	LRPPRC
5	69095038	69129183	4	34146	0.00046574	BMP10;GKN2
6	71314742	71454435	5	139694	0.01529059	NAGK;MCEE
7	84516984	84564414	2	47431	0.08540991	FUNDC2P2;SUCLG1
8	95830737	95884816	2	54080	0.10633748	ZNF2;PROM2
9	109029567	109141908	15	112342	0.00000000	GCC2
10	109483295	109595886	66	112592	0.00000000	EDAR
11	145273364	145425249	2	151886	0.45879746	TEX41
12	154796968	154896323	18	99356	0.00000000	GALNT13
13	171726522	171878953	4	152432	0.07282191	GORASP2
14	177367427	177538647	18	171221	0.00000000	MTX2;MIR1246
15	190423147	190463830	4	40684	0.00089044	SLC40A1;ASDURF
16	220058304	220146609	4	88306	0.01351894	TUBA4B

### Sheet: Fst0.7
ClusterID	FirstSNP	LastSNP	ClusterSize	ClusterLength	p-Value	GeneName
1	26113913	26228114	12	114202	0.00000000	KIF3C
2	26368094	26523453	13	155360	0.00000000	HADHB
3	37899310	38066587	4	167278	0.02680873	LINC00211
4	44092066	44228398	28	136333	0.00000000	LRPPRC
5	69095038	69129183	4	34146	0.00009303	BMP10;GKN2
6	84516984	84564414	2	47431	0.04054566	FUNDC2P2;SUCLG1
7	109029567	109141908	15	112342	0.00000000	GCC2
8	109483295	109595886	57	112592	0.00000000	EDAR
9	171726522	171878953	3	152432	0.08315208	GORASP2
10	177371847	177529020	4	157174	0.02200416	LINC01117;LOC105373759
11	220058304	220248195	5	189892	0.00956596	TUBA4B
