## Additional file 6 for "SweepCluster: A SNP clustering tool for detecting gene-specific sweeps in prokaryotes"

### Sheet: Fst0.4
Additional file 6: Clusters detected by SweepCluster for chromosome 10 variants between EUR-EAS selected at a series of Fst cutoff.
ClusterID	FirstSNP	LastSNP	ClusterSize	ClusterLength	p-Value	GeneName
1	1125031	1251258	9	126228	0.62558870	LINC00200
2	2035671	2089550	5	53880	0.39383109	LINC00700;MIR6072
3	2355238	2405690	6	50453	0.19253099	LINC00701;LINC02645
4	2503056	2636874	87	133819	0.00000000	LINC02645;LOC101927824
5	3035823	3164681	10	128859	0.52240926	PFKP
6	3214995	3261043	5	46049	0.27793020	PITRM1;LOC105376360
7	5117667	5273983	179	156317	0.00000000	AKR1C3;AKR1C8P
8	5695936	5726882	3	30947	0.42089896	ASB13
9	8247228	8337726	67	90499	0.00000000	GATA3;LINC00708
10	8927504	9062739	70	135236	0.00000000	LINC02676;LOC101928272
11	13964886	14051813	33	86928	0.00000000	FRMD4A
12	17558585	17729500	3	170916	0.99978797	HACD1
13	19641035	19641773	2	739	0.00153485	MALRD1
14	24873369	24908190	2	34822	0.74402322	ARHGAP21
15	25585394	25860427	208	275034	0.00000000	GPR158
16	27209101	27256995	51	47895	0.00000000	FAM238C;ANKRD26
17	27472198	27532056	7	59859	0.17839477	ACBD5
18	27645499	27745175	13	99677	0.04700652	PTCHD3
19	30561309	30693252	54	131944	0.00000000	MTPAP
20	46976292	47026417	10	50126	0.00610385	GPRIN2
21	47655463	47655956	2	494	0.00069443	LOC105378577
22	48740258	48751829	2	11572	0.22167872	PTPN20
23	49653854	49855631	197	201778	0.00000000	ARHGAP22
24	49933216	50013594	18	80379	0.00007578	WDFY4
25	50801618	50840661	12	39044	0.00006765	CHAT
26	55548080	55791316	142	243237	0.00000000	MBL2;PCDH15
27	55835153	56204677	526	369525	0.00000000	PCDH15
28	60271923	60339731	7	67809	0.26460894	BICC1
29	69380350	69679824	209	299475	0.00000000	DNAJC12;SIRT1
30	69686274	69857535	85	171262	0.00000000	HERC4
31	70480038	70496092	2	16055	0.34692909	CCAR1
32	71165204	71168727	2	3524	0.03034567	TACR2
33	71889645	71926620	17	36976	0.00000001	SAR1A
34	73992040	74387198	352	395159	0.00000000	MICU1
35	74388823	74621874	189	233052	0.00000000	MCU
36	75410052	75642766	100	232715	0.00000000	GLUD1P3;SEC24C
37	77798926	78165245	151	366320	0.00000000	LRMDA
38	81319214	81319267	2	54	0.00000849	SFTPA2
39	81805799	81893644	16	87846	0.00159473	TMEM254;PLAC9
40	81987863	82090453	48	102591	0.00000000	LOC100130698;MAT1A
41	82164655	82233365	12	68711	0.00783457	PRXL2A
42	88289460	88458997	13	169538	0.53156816	WAPL;OPN4
43	90849019	90984990	132	135972	0.00000000	MIR4679-2;CH25H
44	92699556	92720856	4	21301	0.08261559	XLOC_008559
45	94746240	94975427	151	229188	0.00000000	CYP26A1;MYOF
46	95035334	95272721	279	237388	0.00000000	MYOF
47	96848955	97041050	285	192096	0.00000000	CYP2C8;ACSM6
48	97434579	97464618	4	30040	0.19961010	TCTN3;ENTPD1
49	97694203	97989039	119	294837	0.00000000	ENTPD1-AS1;ZNF518A
50	102651076	102715663	42	64588	0.00000000	PAX2;SLF2
51	114673015	114885871	77	212857	0.00000000	TCF7L2
52	118353466	118477222	14	123757	0.09906508	PNLIPRP2;C10orf82
53	118922362	119052090	46	129729	0.00000000	KCNK18;SLC18A2
54	119721673	119861384	34	139712	0.00000001	RAB11FIP2
55	123357561	123426849	5	69289	0.60937193	FGFR2;ATE1
56	124030276	124161020	6	130745	0.93246223	BTBD16;PLEKHA1
57	126559506	126629767	9	70262	0.09474410	ABRAXAS2;ZRANB1
58	127980547	128043377	4	62831	0.70575373	ADAM12

### Sheet: Fst0.43
ClusterID	FirstSNP	LastSNP	ClusterSize	ClusterLength	p-Value	GeneName
1	1125031	1251258	9	126228	0.30986648	LINC00200
2	2035671	2089550	5	53880	0.20408707	LINC00700;MIR6072
3	2355238	2405690	6	50453	0.07560178	LINC00701;LINC02645
4	2503056	2636609	64	133554	0.00000000	LINC02645;LOC101927824
5	3035823	3164681	10	128859	0.21736542	PFKP
6	3214995	3261043	3	46049	0.49668606	PITRM1;LOC105376360
7	5704925	5726882	2	21958	0.36204893	TASOR2
8	8247534	8311947	35	64414	0.00000000	GATA3;LINC00708
9	8927504	9062739	66	135236	0.00000000	LINC02676;LOC101928272
10	17558585	17729500	3	170916	0.99693289	HACD1
11	19641035	19641773	2	739	0.00088604	MALRD1
12	24873369	24908190	2	34822	0.59722287	ARHGAP21
13	25627318	25860427	85	233110	0.00000000	GPR158
14	27224884	27256995	45	32112	0.00000000	FAM238C;ANKRD26
15	27645499	27745175	12	99677	0.01519053	PTCHD3
16	30607994	30693252	9	85259	0.06337888	MTPAP;GOLGA2P6
17	46976292	47026417	10	50126	0.00084981	GPRIN2
18	47655463	47655956	2	494	0.00039967	LOC105378577
19	48740258	48751829	2	11572	0.14497141	PTPN20
20	49653854	49855631	155	201778	0.00000000	ARHGAP22
21	49982325	50013594	14	31270	0.00000001	WDFY4
22	50814006	50840661	6	26656	0.00504986	CHAT
23	55535550	55768550	125	233001	0.00000000	MBL2;PCDH15
24	55835153	56204677	339	369525	0.00000000	PCDH15
25	60271923	60339731	7	67809	0.10229676	BICC1
26	69835871	69857535	11	21665	0.00000009	HERC4;MYPN
27	70480038	70496092	2	16055	0.23764343	CCAR1
28	71889645	71926620	12	36976	0.00000266	SAR1A
29	73992040	74387198	345	395159	0.00000000	MICU1
30	74388823	74621874	184	233052	0.00000000	MCU
31	75410052	75607643	77	197592	0.00000000	BMS1P4;BMS1P4-AGAP5
32	81319214	81319267	2	54	0.00000486	SFTPA2
33	81861388	81893644	13	32257	0.00000009	TMEM254;PLAC9
34	81987863	82090453	37	102591	0.00000000	LOC100130698;MAT1A
35	88289460	88458997	11	169538	0.39141302	WAPL;OPN4
36	90852134	90982081	113	129948	0.00000000	MIR4679-2;CH25H
37	92699556	92720856	4	21301	0.03649708	XLOC_008559
38	95003939	95233626	302	229688	0.00000000	MYOF
39	96848955	97037397	277	188443	0.00000000	CYP2C8;ACSM6
40	97434579	97464618	4	30040	0.09859707	TCTN3;ENTPD1
41	97694203	98081531	133	387329	0.00000000	ZNF518A;BLNK
42	114683977	114730797	14	46821	0.00000105	TCF7L2
43	118353466	118407995	8	54530	0.01549858	PNLIPRP2
44	118924170	119052090	31	127921	0.00000000	KCNK18;SLC18A2
45	123357561	123426849	5	69289	0.37183070	FGFR2;ATE1
46	126559506	126629767	8	70262	0.05476402	ABRAXAS2;ZRANB1
47	127980547	128019025	3	38479	0.38351658	ADAM12

### Sheet: Fst0.45
ClusterID	FirstSNP	LastSNP	ClusterSize	ClusterLength	p-Value	GeneName
1	1125031	1251258	9	126228	0.17479083	LINC00200
2	2035671	2089550	5	53880	0.12962328	LINC00700;MIR6072
3	2355238	2405690	6	50453	0.04074312	LINC00701;LINC02645
4	3004983	3164681	10	159699	0.26520429	LOC101927824
5	3214995	3261043	3	46049	0.39443191	PITRM1;LOC105376360
6	8255081	8311088	28	56008	0.00000000	GATA3;LINC00708
7	8927504	9062739	62	135236	0.00000000	LINC02676;LOC101928272
8	17659149	17729500	2	70352	0.85972334	STAM
9	19641035	19641773	2	739	0.00064435	MALRD1
10	24873369	24908190	2	34822	0.51051378	ARHGAP21
11	25630924	25860427	76	229504	0.00000000	GPR158
12	27230526	27232304	9	1779	0.00000000	FAM238C
13	27645499	27745175	12	99677	0.00468382	PTCHD3
14	46976292	47026417	9	50126	0.00103450	GPRIN2
15	47655463	47655956	2	494	0.00029025	LOC105378577
16	48740258	48751829	2	11572	0.11179460	PTPN20
17	49653854	49855631	143	201778	0.00000000	ARHGAP22
18	50821243	50840661	5	19419	0.00301276	CHAT
19	55835153	56204677	329	369525	0.00000000	PCDH15
20	60271923	60339731	7	67809	0.05324951	BICC1
21	69835871	69857535	11	21665	0.00000002	HERC4;MYPN
22	70480038	70496092	2	16055	0.18740110	CCAR1
23	74004742	74387198	319	382457	0.00000000	MICU1
24	74388823	74621874	184	233052	0.00000000	MCU
25	75410052	75607643	51	197592	0.00000000	BMS1P4;BMS1P4-AGAP5
26	81319214	81319267	2	54	0.00000352	SFTPA2
27	81868622	81893644	10	25023	0.00000072	TMEM254;PLAC9
28	81987863	82090453	24	102591	0.00000000	LOC100130698;MAT1A
29	88289460	88458997	11	169538	0.21879192	WAPL;OPN4
30	90905561	90982081	104	76521	0.00000000	MIR4679-2;CH25H
31	92699556	92720856	4	21301	0.02202862	XLOC_008559
32	95003939	95233626	294	229688	0.00000000	MYOF
33	96840705	97037397	270	196693	0.00000000	CYP2C8;ACSM6
34	97434579	97454178	2	19600	0.25088890	TCTN3
35	97694203	98081531	123	387329	0.00000000	ZNF518A
36	118924170	119052090	28	127921	0.00000000	KCNK18;SLC18A2
37	123357561	123426849	5	69289	0.25708562	FGFR2;ATE1
38	126559506	126629767	7	70262	0.06184876	ABRAXAS2;ZRANB1
39	127980547	128019025	3	38479	0.29410504	ADAM12

### Sheet: Fst0.5
ClusterID	FirstSNP	LastSNP	ClusterSize	ClusterLength	p-Value	GeneName
1	1125031	1251258	8	126228	0.04970937	LINC00200
2	2035671	2069153	4	33483	0.02252222	LINC00700;MIR6072
3	2355238	2405690	6	50453	0.00585092	LINC00701;LINC02645
4	3004983	3164681	9	159699	0.07007709	LOC101927824
5	3214995	3261043	3	46049	0.17881594	PITRM1;LOC105376360
6	8269380	8311088	13	41709	0.00000000	GATA3;LINC00708
7	17659149	17729500	2	70352	0.64929121	STAM
8	19641035	19641773	2	739	0.00026673	MALRD1
9	24873369	24908190	2	34822	0.29980049	ARHGAP21
10	27645499	27745175	10	99677	0.00153579	PTCHD3;RAB18
11	46976292	47026417	6	50126	0.00567533	GPRIN2;NPY4R2
12	49699957	49855631	97	155675	0.00000000	ARHGAP22
13	50821243	50840661	4	19419	0.00359363	CHAT
14	55504337	55638860	135	134524	0.00000000	MBL2;PCDH15
15	55835153	56033225	159	198073	0.00000000	PCDH15
16	69835871	69857535	11	21665	0.00000000	HERC4;MYPN
17	70480038	70496092	2	16055	0.09193499	CCAR1
18	74018443	74387198	282	368756	0.00000000	MICU1
19	74388823	74621874	178	233052	0.00000000	MCU
20	81319214	81319267	2	54	0.00000144	SFTPA2
21	81989464	82074395	9	84932	0.00179943	LOC100130698;MAT1A
22	88289460	88458997	9	169538	0.09256191	WAPL;OPN4
23	90906524	90968777	100	62254	0.00000000	MIR4679-2;CH25H
24	92706224	92720856	2	14633	0.07858804	XLOC_008559
25	94988363	95226730	176	238368	0.00000000	MYOF
26	97434579	97454178	2	19600	0.12764695	TCTN3
27	123357561	123426849	5	69289	0.07060948	FGFR2;ATE1
28	126559506	126629767	7	70262	0.00769206	ABRAXAS2;ZRANB1
29	127980547	128019025	3	38479	0.12312353	ADAM12

### Sheet: Fst0.55
ClusterID	FirstSNP	LastSNP	ClusterSize	ClusterLength	p-Value	GeneName
1	1125031	1251258	8	126228	0.00649133	LINC00200
2	2035671	2069153	4	33483	0.00615146	LINC00700;MIR6072
3	2355238	2389341	5	34104	0.00092813	LINC00701
4	3004983	3164681	9	159699	0.00835314	LOC101927824
5	3214995	3261043	2	46049	0.25745801	PITRM1;LOC105376360
6	17659149	17729500	2	70352	0.44203830	STAM
7	46976292	47008580	4	32289	0.00542653	GPRIN2;NPY4R2
8	55835153	55976468	108	141316	0.00000000	PCDH15
9	69835871	69857535	11	21665	0.00000000	HERC4;MYPN
10	70480038	70496092	2	16055	0.04676651	CCAR1
11	74022901	74039085	3	16185	0.00529534	DDIT4
12	74151947	74389764	191	237818	0.00000000	MICU1
13	74392021	74621874	151	229854	0.00000000	MCU
14	81319214	81319267	2	54	0.00000066	SFTPA2
15	81989464	82074395	7	84932	0.00265144	LOC100130698;MAT1A
16	88394683	88613354	8	218672	0.10044780	BMPR1A
17	95066953	95226730	109	159778	0.00000000	MYOF
18	97434579	97454178	2	19600	0.06638323	TCTN3
19	123357561	123368350	3	10790	0.00170815	FGFR2;ATE1
20	126559506	126629767	6	70262	0.00442323	ABRAXAS2;ZRANB1

### Sheet: Fst0.6
ClusterID	FirstSNP	LastSNP	ClusterSize	ClusterLength	p-Value	GeneName
1	1170598	1251258	6	80661	0.00079201	LINC00200;ADARB2
2	2035671	2069153	4	33483	0.00109208	LINC00700;MIR6072
3	2355238	2359170	3	3933	0.00002199	LINC00701
4	3004983	3143643	7	138661	0.00271289	LINC02645;LOC101927824
5	3214995	3261043	2	46049	0.12313767	PITRM1;LOC105376360
6	46976292	47008580	4	32289	0.00095617	GPRIN2;NPY4R2
7	55835153	55976468	53	141316	0.00000000	PCDH15
8	69835871	69857535	4	21665	0.00021635	HERC4;MYPN
9	70480038	70496092	2	16055	0.01927784	CCAR1
10	74022901	74039085	3	16185	0.00135941	DDIT4
11	81989464	82074395	6	84932	0.00102984	LOC100130698;MAT1A
12	88394683	88613354	8	218672	0.00927768	BMPR1A
13	95095667	95226730	66	131064	0.00000000	MYOF
14	97434579	97454178	2	19600	0.02787142	TCTN3
15	123357561	123368350	3	10790	0.00042453	FGFR2;ATE1
16	126559506	126629767	5	70262	0.00258856	ABRAXAS2;ZRANB1

### Sheet: Fst0.65
ClusterID	FirstSNP	LastSNP	ClusterSize	ClusterLength	p-Value	GeneName
1	1170598	1251258	6	80661	0.00014491	LINC00200;ADARB2
2	2035671	2069153	4	33483	0.00032870	LINC00700;MIR6072
3	2355238	2357270	2	2033	0.00018339	LINC00701
4	3004983	3143643	7	138661	0.00043104	LINC02645;LOC101927824
5	3214995	3261043	2	46049	0.07162303	PITRM1;LOC105376360
6	46976292	47007970	3	31679	0.00361109	GPRIN2
7	55935850	55975106	6	39257	0.00000269	PCDH15
8	70480038	70496092	2	16055	0.01047383	CCAR1
9	74022901	74039085	3	16185	0.00053698	DDIT4
10	81989464	82074395	4	84932	0.00928212	MAT1A
11	97434579	97454178	2	19600	0.01526879	TCTN3
12	123357561	123368350	2	10790	0.00488907	FGFR2;ATE1
13	126559506	126629767	5	70262	0.00063035	ABRAXAS2;ZRANB1

### Sheet: Fst0.7
ClusterID	FirstSNP	LastSNP	ClusterSize	ClusterLength	p-Value	GeneName
1	1170598	1251258	6	80661	0.00003535	LINC00200;ADARB2
2	2035671	2069153	3	33483	0.00203771	LINC00700
3	2355238	2357270	2	2033	0.00010939	LINC00701
4	3137428	3143643	2	6216	0.00100208	PFKP
5	46976292	47007970	3	31679	0.00174272	GPRIN2
6	74022901	74039085	3	16185	0.00025283	DDIT4
7	82017440	82074395	3	56956	0.00883761	MAT1A
8	97434579	97454178	2	19600	0.00933866	TCTN3
9	126599879	126629767	3	29889	0.00147796	ABRAXAS2;ZRANB1
