## Additional file 7 for "SweepCluster: A SNP clustering tool for detecting gene-specific sweeps in prokaryotes"

### Sheet: Fst0.4
Additional file 7: Clusters detected by SweepCluster for chromosome 10 variants between AFR-EAS selected at a series of Fst cutoff.
ClusterID	FirstSNP	LastSNP	ClusterSize	ClusterLength	p-Value	GeneName
1	424529	734229	181	309701	0.00000000	DIP2C
2	1125031	1294025	31	168995	0.70511087	ADARB2
3	2035671	2394016	140	358346	0.00000000	MIR6072;LINC00701
4	3030672	3261043	213	230372	0.00000000	LINC02645;LOC101927824
5	3317096	3389023	28	71928	0.00092574	LOC105376360
6	3667287	3866284	63	198998	0.00039920	LOC105376360;KLF6
7	4235466	4455089	125	219624	0.00000000	LINC00702;LINC00703
8	4829679	4967979	74	138301	0.00000000	MANCR;AKR1E2
9	4996848	5180167	175	183320	0.00000000	AKR1C3;AKR1C8P
10	5676121	5788110	11	111990	0.99712742	TASOR2
11	5858010	5984950	140	126941	0.00000000	GDI2;ANKRD16
12	6322577	6478771	83	156195	0.00000000	PRKCQ
13	8233615	8336522	51	102908	0.00000001	GATA3;LINC00708
14	8834391	8939809	26	105419	0.16519885	LOC105376398;LINC02676
15	10964081	11255070	227	290990	0.00000000	CELF2
16	13090794	13205773	14	114980	0.98224729	OPTN
17	13248798	13421680	132	172883	0.00000000	SEPHS1
18	13436968	13737029	133	300062	0.00000000	BEND7
19	15068259	15220828	62	152570	0.00000035	NMT2
20	16737165	17167422	99	430258	0.08958238	CUBN
21	17635320	17659149	3	23830	0.85350755	HACD1
22	21679156	21916728	63	237573	0.01757737	LINC02643;MIR1915HG
23	22477776	22598199	33	120424	0.04772942	EBLN1;LOC100130992
24	22677115	22792492	77	115378	0.00000000	LOC100499489;PIP4K2A
25	22825896	23066280	108	240385	0.00000000	PIP4K2A
26	23606170	23892521	240	286352	0.00000000	OTUD1;KIAA1217
27	25155721	25399712	64	243992	0.02046710	ENKUR
28	26478508	26597658	76	119151	0.00000000	GAD2
29	27153339	27260191	98	106853	0.00000000	FAM238C
30	27623980	27746471	23	122492	0.64345645	PTCHD3
31	28542933	28650564	55	107632	0.00000000	MPP7;LINC02652
32	28996068	29276702	142	280635	0.00000000	C10orf126
33	29733404	29818075	59	84672	0.00000000	SVIL
34	30233437	30384581	76	151145	0.00000000	SVIL;JCAD
35	30561180	30694248	27	133069	0.49273691	MTPAP
36	31592407	31830736	99	238330	0.00000000	ZEB1
37	34016487	34108217	36	91731	0.00016791	LINC00838;PARD3
38	43552931	43757943	142	205013	0.00000000	CSGALNACT2
39	43872727	44114384	93	241658	0.00000001	ZNF487;ZNF239
40	45777509	45906573	89	129065	0.00000000	OR13A1;ALOX5
41	46976093	47026417	14	50325	0.13919310	GPRIN2
42	47084916	47160125	20	75210	0.12585859	LINC00842;ANXA8
43	47563292	47754404	72	191113	0.00000068	LOC105378577
44	48303741	48449659	31	145919	0.38942165	GDF2
45	49396141	49495400	52	99260	0.00000000	FRMPD2
46	49653854	49865484	64	211631	0.00109814	ARHGAP22
47	49902845	50160598	111	257754	0.00000000	WDFY4
48	50206125	50482353	124	276229	0.00000000	TMEM273
49	50772362	51066377	133	294016	0.00000000	C10orf53;OGDHL
50	51775385	52004599	74	229215	0.00007653	FAM21EP
51	52291857	52564421	169	272565	0.00000000	SGMS1-AS1;ASAH2B
52	52633008	52730928	21	97921	0.40140753	A1CF;PRKG1
53	55523348	55761813	84	238466	0.00000121	MBL2;PCDH15
54	55835153	56204291	374	369139	0.00000000	PCDH15
55	58078047	58303432	84	225386	0.00000014	ZWINT;MIR3924
56	60122678	60190784	3	68107	0.99986726	TFAM
57	60271923	60585015	66	313093	0.34664719	BICC1
58	61375443	61494123	19	118681	0.85892220	SLC16A9
59	61554840	61665886	45	111047	0.00001363	CCDC6
60	63905345	64094733	112	189389	0.00000000	RTKN2
61	64095507	64432942	142	337436	0.00000000	ZNF365
62	67317314	67418452	8	101139	0.99931830	LINC01515
63	69835871	70009389	51	173519	0.00546254	MYPN
64	70480038	70518405	4	38368	0.94685694	CCAR1
65	70639453	70745043	30	105591	0.03908128	DDX50
66	71026510	71176718	31	150209	0.45138824	HK1
67	71889645	72011377	33	121733	0.05356978	SAR1A;PPA1
68	72053186	72346329	80	293144	0.00443431	PALD1
69	73036680	73199595	52	162916	0.00100437	SLC29A3;CDH23
70	73508791	73521830	3	13040	0.48258924	VSIR
71	73641704	73914845	103	273142	0.00000000	CHST3;SPOCK2
72	74131542	74387198	188	255657	0.00000000	MICU1
73	74434736	74672399	92	237664	0.00000001	MCU
74	75728253	75860098	32	131846	0.15654620	VCL
75	77804197	77807027	3	2831	0.01983027	LRMDA
76	79783440	79821508	24	38069	0.00000160	RPS24
77	81987863	82282751	156	294889	0.00000000	DYDC2;PRXL2A
78	85920085	86114006	94	193922	0.00000000	LRIT1
79	86879772	87121398	121	241627	0.00000000	LINC01519
80	88264948	88688336	226	423389	0.00000000	BMPR1A
81	88699432	89075133	143	375702	0.00000000	SHLD2
82	89077460	89150676	53	73217	0.00000000	LINC00863
83	90851819	91218305	161	366487	0.00000000	MIR4679-2;CH25H
84	92610045	92756210	24	146166	0.85502168	RPP30
85	93070898	93503656	213	432759	0.00000000	HECTD2-AS1
86	93633789	94040444	126	406656	0.00000251	BTAF1
87	94988363	95226730	206	238368	0.00000000	MYOF
88	95454470	95736964	278	282495	0.00000000	LGI1;SLC35G1
89	97320445	97545465	65	225021	0.00287933	ALDH18A1
90	97675019	97989039	127	314021	0.00000000	ENTPD1-AS1;ZNF518A
91	98010908	98119681	59	108774	0.00000000	DNTT
92	98239219	98328368	6	89150	0.99962526	TM9SF3
93	98371061	98391887	7	20827	0.12790229	PIK3AP1
94	98436412	98585382	33	148971	0.29907440	RPL13AP5
95	99518549	99586524	16	67976	0.28929321	SFRP5;LINC00866
96	100013815	100057848	25	44034	0.00000589	LOXL4;PYROXD2
97	100781579	101014526	48	232948	0.43340587	HPSE2
98	102472599	102640686	93	168088	0.00000000	PAX2
99	103904763	103924763	3	20001	0.76103931	NOLC1
100	104952499	104965552	4	13054	0.26549080	NT5C2;RPEL1
101	105546126	105682345	48	136220	0.00019662	SH3PXD2A;STN1
102	105723487	105837467	11	113981	0.99772378	SLK
103	106012828	106138539	35	125712	0.03553809	ITPRIP-AS1
104	107354505	107598587	141	244083	0.00000000	LINC02627
105	111966844	112117596	55	150753	0.00002971	MXI1
106	112408472	112608142	62	199671	0.00070166	RBM20
107	114678843	114916586	134	237744	0.00000000	TCF7L2
108	115562767	115628218	4	65452	0.99900659	DCLRE1A
109	115948463	116143806	86	195344	0.00000000	AFAP1L2
110	116626818	116882794	147	255977	0.00000000	TRUB1
111	118175406	118258263	8	82858	0.99281699	PNLIPRP3
112	118353466	118477222	29	123757	0.21883797	PNLIPRP2
113	118916215	119059573	23	143359	0.87653744	SLC18A2
114	120819453	121003266	22	183814	0.99645538	PRDX3
115	123215273	123401992	56	186720	0.00252040	FGFR2
116	123865649	124045340	97	179692	0.00000000	TACC2
117	124221276	124239437	2	18162	0.87693257	HTRA1
118	125321519	125557122	114	235604	0.00000000	BUB3;GPR26
119	125780753	125797629	3	16877	0.65449621	CHST15
120	125956348	126156569	58	200222	0.00436419	CHST15;OAT
121	126559506	126863929	78	304424	0.01899601	CTBP2
122	127918512	128019025	8	100514	0.99925845	ADAM12
123	128465647	128604080	36	138434	0.07201748	C10orf90;DOCK1
124	128866743	129048645	40	181903	0.29231834	DOCK1;INSYN2A
125	131160866	131329120	60	168255	0.00002548	LINC02667;MGMT
126	133841039	134123092	120	282054	0.00000000	DPYSL4
127	134154742	134336503	94	181762	0.00000000	C10orf91;LOC107984282
128	134577160	134726864	33	149705	0.30861438	CFAP46
129	134937219	135206354	112	269136	0.00000000	ADAM8

### Sheet: Fst0.43
ClusterID	FirstSNP	LastSNP	ClusterSize	ClusterLength	p-Value	GeneName
1	424529	734229	131	309701	0.00000000	DIP2C
2	1125031	1278452	29	153422	0.20160736	ADARB2
3	2035671	2253778	79	218108	0.00000000	MIR6072;LINC00701
4	2304063	2394016	8	89954	0.97353885	LINC00701;LINC02645
5	3030672	3261043	210	230372	0.00000000	LINC02645;LOC101927824
6	4235466	4455089	107	219624	0.00000000	LINC00702;LINC00703
7	4829679	5233315	138	403637	0.00000000	AKR1C6P;AKR1C1
8	5676121	5788110	7	111990	0.99882668	TASOR2
9	5868985	5981143	129	112159	0.00000000	GDI2;ANKRD16
10	6322577	6478771	72	156195	0.00000000	PRKCQ
11	8233615	8336522	39	102908	0.00000145	GATA3;LINC00708
12	8822207	8939809	18	117603	0.59740243	LOC105376398;LINC02676
13	10974639	11255070	188	280432	0.00000000	CELF2
14	13250090	13598422	194	348333	0.00000000	SEPHS1;BEND7
15	13599622	13736844	50	137223	0.00000017	PRPF18
16	15068259	15220828	52	152570	0.00000070	NMT2
17	16811025	17018501	29	207477	0.78165629	CUBN
18	17073900	17204247	48	130348	0.00000022	CUBN
19	17635320	17659149	3	23830	0.73011481	HACD1
20	21615632	21839820	107	224189	0.00000000	LINC02643;MIR1915HG
21	22477776	22598199	28	120424	0.03435597	LOC100130992
22	22677115	22792492	71	115378	0.00000000	LOC100499489;PIP4K2A
23	23609897	23893271	237	283375	0.00000000	OTUD1;KIAA1217
24	25220848	25326299	21	105452	0.18017826	PRTFDC1;ENKUR
25	26478508	26597658	66	119151	0.00000000	GAD2
26	27153339	27260191	15	106853	0.72010031	FAM238C
27	28542933	28650564	45	107632	0.00000002	MPP7;LINC02652
28	28996068	29239949	90	243882	0.00000000	LINC01517;C10orf126
29	30234212	30384581	58	150370	0.00000000	SVIL;JCAD
30	30561460	30694248	25	132789	0.22725213	MTPAP
31	31592407	31830736	93	238330	0.00000000	ZEB1
32	34016487	34099884	28	83398	0.00028424	LINC00838;PARD3
33	43552931	43811356	118	258426	0.00000000	CSGALNACT2;RASGEF1A
34	43872727	44114384	69	241658	0.00000592	ZNF487;ZNF239
35	45777509	45901089	84	123581	0.00000000	OR13A1;ALOX5
36	46976093	47026417	13	50325	0.06437947	GPRIN2
37	47084916	47156818	17	71903	0.07404098	LINC00842
38	47569859	47754404	67	184546	0.00000000	LOC105378577
39	48400750	48449659	20	48910	0.00017965	GDF10
40	49396141	49487816	43	91676	0.00000000	FRMPD2
41	49627912	49933488	71	305577	0.00155847	ARHGAP22
42	49982324	50160598	78	178275	0.00000000	LRRC18;WDFY4
43	50206125	50482353	98	276229	0.00000000	TMEM273
44	50894645	51055894	117	161250	0.00000000	OGDHL
45	51775385	51883853	56	108469	0.00000000	FAM21EP
46	52388952	52551922	75	162971	0.00000000	ASAH2B;A1CF
47	52646344	52730928	18	84585	0.13700747	A1CF;PRKG1
48	55524365	55761813	76	237449	0.00000003	MBL2;PCDH15
49	55835153	56204291	327	369139	0.00000000	PCDH15
50	58087784	58321888	82	234105	0.00000000	ZWINT;MIR3924
51	60145079	60190784	2	45706	0.99427690	TFAM;BICC1
52	60271923	60585015	49	313093	0.56663001	FAM133CP
53	61375443	61494037	17	118595	0.69869515	SLC16A9
54	61554840	61665886	40	111047	0.00000354	CCDC6
55	63905345	64236476	185	331132	0.00000000	RTKN2;LOC283045
56	67317314	67395008	7	77695	0.96276769	LINC01515
57	69835871	69973467	27	137597	0.16244160	MYPN
58	70480038	70496092	2	16055	0.72401423	CCAR1
59	70639453	70745043	29	105591	0.00429857	DDX50
60	71027545	71176718	17	149174	0.93802682	HK1
61	72053186	72346329	68	293144	0.00199372	PALD1
62	73036680	73197993	30	161314	0.22124398	SLC29A3;CDH23
63	73508791	73521830	3	13040	0.34389876	VSIR
64	73641704	73914845	81	273142	0.00000024	SPOCK2
65	74181368	74421198	195	239831	0.00000000	MICU1
66	74434736	74671611	78	236876	0.00000001	MCU
67	75690434	75784159	9	93726	0.96100452	C10orf55;VCL
68	79783440	79821308	23	37869	0.00000011	RPS24
69	81989464	82254490	142	265027	0.00000000	DYDC1;DYDC2
70	85920085	86086595	75	166511	0.00000000	LRIT1
71	86837344	86995047	73	157704	0.00000000	CCSER2;LINC01519
72	88264948	88699432	217	434485	0.00000000	BMPR1A
73	88730106	89150676	178	420571	0.00000000	SHLD2;NUTM2A
74	90843939	91172557	152	328619	0.00000000	MIR4679-2;CH25H
75	92646722	92756210	16	109489	0.66660066	RPP30
76	93070898	93503656	202	432759	0.00000000	HECTD2-AS1
77	94990898	95226730	177	235833	0.00000000	MYOF
78	95454470	95485237	9	30768	0.06166686	FRA10AC1;LGI1
79	95544641	95736964	247	192324	0.00000000	LGI1;SLC35G1
80	97320445	97545465	61	225021	0.00008024	ALDH18A1
81	97675019	97989039	119	314021	0.00000000	ENTPD1-AS1;ZNF518A
82	98436412	98585382	26	148971	0.34619887	RPL13AP5;MIR607
83	99518549	99586524	13	67976	0.29201481	SFRP5;LINC00866
84	100013815	100048754	20	34940	0.00000172	LOXL4;PYROXD2
85	102472599	102633808	84	161210	0.00000000	PAX2
86	103904763	103924763	3	20001	0.61680733	NOLC1
87	104952499	104953094	2	596	0.00422688	NT5C2
88	105554334	105682345	42	128012	0.00001819	STN1
89	105723487	105768158	5	44672	0.83698868	SLK
90	106025258	106138539	22	113282	0.20329262	GSTO2
91	107354505	107598587	133	244083	0.00000000	LINC02627
92	111966844	112116232	42	149389	0.00046115	SMNDC1
93	112408472	112608142	53	199671	0.00035972	RBM20
94	114702608	114916586	114	213979	0.00000000	TCF7L2
95	116000453	116143806	64	143354	0.00000000	AFAP1L2
96	116626818	116882794	139	255977	0.00000000	TRUB1
97	118175406	118258263	7	82858	0.97687005	PNLIPRP3
98	118353466	118477222	24	123757	0.19308978	PNLIPRP2
99	118916215	119018277	16	102063	0.55776250	SLC18A2
100	123215273	123369542	36	154270	0.01788037	FGFR2
101	125323329	125534912	85	211584	0.00000000	BUB3;GPR26
102	125780753	125797629	3	16877	0.50316757	CHST15
103	126032979	126156569	16	123591	0.82609475	OAT
104	126559506	126863929	59	304424	0.07800540	CTBP2
105	127968283	128019025	4	50743	0.95981572	ADAM12
106	128591218	128604080	4	12863	0.15161663	DOCK1
107	128866743	129048645	37	181903	0.08442308	DOCK1;INSYN2A
108	131264581	131329120	11	64540	0.45134540	MGMT
109	133841039	134123092	108	282054	0.00000000	DPYSL4
110	134154742	134336503	82	181762	0.00000000	C10orf91;LOC107984282
111	134585043	134726864	20	141822	0.73482020	CFAP46
112	135006606	135206354	78	199749	0.00000000	TUBGCP2

### Sheet: Fst0.45
ClusterID	FirstSNP	LastSNP	ClusterSize	ClusterLength	p-Value	GeneName
1	424529	734229	117	309701	0.00000000	DIP2C
2	1125031	1278452	28	153422	0.08314892	ADARB2
3	2035671	2253778	51	218108	0.00027229	MIR6072;LINC00701
4	2304063	2394016	8	89954	0.92368070	LINC00701;LINC02645
5	3030672	3261043	175	230372	0.00000000	LINC02645;LOC101927824
6	4235466	4425124	90	189659	0.00000000	LINC00702;LINC00703
7	4829679	5233315	108	403637	0.00000000	AKR1C6P
8	5676121	5770888	5	94768	0.99621200	TASOR2
9	5868985	5981143	123	112159	0.00000000	GDI2;ANKRD16
10	6322577	6478771	62	156195	0.00000000	PRKCQ
11	8233898	8316881	31	82984	0.00000115	GATA3;LINC00708
12	8887858	9115408	22	227551	0.96440264	LINC02676;LOC101928272
13	10974639	11255070	177	280432	0.00000000	CELF2
14	13250090	13598422	176	348333	0.00000000	SEPHS1;BEND7
15	13599622	13736844	49	137223	0.00000000	PRPF18
16	15068259	15220828	48	152570	0.00000027	NMT2
17	16827388	16968845	23	141458	0.23320055	CUBN
18	17635320	17659149	2	23830	0.83702626	HACD1
19	21598339	21838380	101	240042	0.00000000	LINC02643;MIR1915HG
20	22477776	22598199	26	120424	0.01836965	LOC100130992
21	22677115	22792492	61	115378	0.00000000	LOC100499489;PIP4K2A
22	23609897	23845417	72	235521	0.00000000	OTUD1;KIAA1217
23	25220848	25257876	15	37029	0.00026284	PRTFDC1;ENKUR
24	26478508	26597535	39	119028	0.00000130	GAD2
25	27171066	27259820	8	88755	0.91719861	FAM238C
26	28542933	28650564	23	107632	0.02784650	MPP7;LINC02652
27	28996068	29131894	41	135827	0.00000501	BAMBI;LINC01517
28	30234212	30362576	51	128365	0.00000000	SVIL;JCAD
29	30565046	30694248	22	129203	0.18085397	MTPAP;GOLGA2P6
30	31592407	31830736	90	238330	0.00000000	ZEB1
31	34016487	34070336	22	53850	0.00001007	LINC00838;PARD3
32	43560776	43811356	81	250581	0.00000000	RASGEF1A
33	43872727	44113901	67	241175	0.00000014	ZNF487
34	46976093	47026417	11	50325	0.09117158	GPRIN2
35	47084916	47155732	13	70817	0.18100803	LINC00842
36	47590266	47750525	57	160260	0.00000000	ANTXRL
37	48400750	48449659	15	48910	0.00388706	GDF10
38	48521859	48751829	23	229971	0.95153776	GDF10;PTPN20
39	49396141	49487816	33	91676	0.00000117	FRMPD2
40	49627912	49933488	61	305577	0.00323244	ARHGAP22
41	49982324	50160598	67	178275	0.00000000	WDFY4
42	50269541	50391442	49	121902	0.00000000	FAM170B-AS1
43	50894645	51055894	114	161250	0.00000000	OGDHL
44	51775385	51883853	53	108469	0.00000000	FAM21EP
45	52388952	52551922	70	162971	0.00000000	ASAH2B;A1CF
46	52646344	52725883	14	79540	0.20919315	A1CF;PRKG1
47	55524365	55761813	75	237449	0.00000000	MBL2;PCDH15
48	55835153	56204291	292	369139	0.00000000	PCDH15
49	58088870	58321888	63	233019	0.00000078	ZWINT;MIR3924
50	60145079	60190784	2	45706	0.98613986	TFAM;BICC1
51	60271923	60585015	48	313093	0.23675229	BICC1
52	61375443	61494037	15	118595	0.65503133	SLC16A9
53	61554840	61665886	38	111047	0.00000064	CCDC6
54	63911426	64236476	172	325051	0.00000000	RTKN2;LOC283045
55	67317314	67395008	5	77695	0.98082106	LINC01515
56	69835871	69933430	16	97560	0.26952775	MYPN
57	70480038	70496092	2	16055	0.64528012	CCAR1
58	70639453	70745043	25	105591	0.00738451	DDX50
59	71031187	71176718	13	145532	0.95985505	HK1
60	72053186	72363796	62	310611	0.00301987	PALD1
61	73508791	73521830	3	13040	0.26572884	VSIR
62	73643719	73914845	67	271127	0.00000666	SPOCK2
63	74181368	74406980	178	225613	0.00000000	MICU1
64	74409482	74647824	73	238343	0.00000000	MCU
65	79783440	79821308	22	37869	0.00000003	RPS24
66	81989464	82254490	137	265027	0.00000000	DYDC1;DYDC2
67	85920085	86086595	61	166511	0.00000000	LRIT1
68	86837344	86995047	53	157704	0.00000001	CCSER2;LINC01519
69	88264948	88699432	209	434485	0.00000000	BMPR1A
70	88730106	89150676	175	420571	0.00000000	SHLD2;NUTM2A
71	90843939	91159910	146	315972	0.00000000	MIR4679-2;CH25H
72	92688298	92756210	6	67913	0.90153291	XLOC_008559
73	93070898	93503656	186	432759	0.00000000	HECTD2-AS1
74	94990898	95226730	162	235833	0.00000000	MYOF
75	95454470	95485237	9	30768	0.02847347	FRA10AC1;LGI1
76	95535240	95736964	244	201725	0.00000000	LGI1;SLC35G1
77	97320445	97496652	42	176208	0.00061274	ALDH18A1
78	97675019	97989039	107	314021	0.00000000	ZNF518A
79	98488326	98585382	18	97057	0.12653981	RPL13AP5
80	99518549	99586524	12	67976	0.22827525	SFRP5;LINC00866
81	100013815	100048754	20	34940	0.00000018	LOXL4;PYROXD2
82	102472599	102633808	82	161210	0.00000000	PAX2
83	103904763	103924763	3	20001	0.51611086	NOLC1
84	105554334	105682296	35	127963	0.00015326	STN1
85	106025258	106073566	15	48309	0.00347869	GSTO2
86	107376457	107609832	97	233376	0.00000000	LINC02627
87	111986570	112116232	39	129663	0.00000903	SMNDC1
88	112380016	112608142	53	228127	0.00024403	RBM20
89	116000453	116142037	54	141585	0.00000000	AFAP1L2
90	116626818	116882794	131	255977	0.00000000	TRUB1
91	118175406	118258263	7	82858	0.93469733	PNLIPRP3
92	118353466	118477222	21	123757	0.19132080	PNLIPRP2
93	118916215	119018277	15	102063	0.42762178	SLC18A2
94	123215273	123369542	34	154270	0.00603684	FGFR2
95	125323329	125534912	67	211584	0.00000000	BUB3;GPR26
96	125780753	125797629	3	16877	0.40713877	CHST15
97	126559506	126861278	55	301773	0.02412164	CTBP2
98	127968283	128019025	4	50743	0.91566132	ADAM12
99	128591218	128604080	4	12863	0.10269839	DOCK1
100	131264581	131328070	8	63490	0.63951235	MGMT
101	133841039	134013856	56	172818	0.00000001	JAKMIP3
102	134585043	134726864	14	141822	0.91674274	NKX6-2;CFAP46
103	135052865	135206354	62	153490	0.00000000	ZNF511

### Sheet: Fst0.5
ClusterID	FirstSNP	LastSNP	ClusterSize	ClusterLength	p-Value	GeneName
1	1141666	1278452	24	136787	0.00394243	ADARB2
2	2035671	2056818	4	21148	0.14443587	LINC00700
3	2304063	2394016	7	89954	0.74845725	LINC00701
4	3030672	3261043	165	230372	0.00000000	LINC02645;LOC101927824
5	4235466	4327186	35	91721	0.00000000	LINC00702
6	4817583	4961021	47	143439	0.00000000	MANCR;AKR1E2
7	5726725	5770888	3	44164	0.78905572	TASOR2
8	6388692	6478771	48	90080	0.00000000	PRKCQ
9	8237547	8316853	16	79307	0.00479517	GATA3;LINC00708
10	8939809	9115408	14	175600	0.77714332	LINC02676;LOC101928272
11	10974639	11255070	151	280432	0.00000000	CELF2
12	13250090	13654173	121	404084	0.00000000	SEPHS1;BEND7
13	15075038	15211739	37	136702	0.00000004	NMT2
14	16827388	16968845	16	141458	0.27614082	CUBN
15	17659149	17816308	2	157160	0.99999476	TMEM236
16	21600534	21838380	73	237847	0.00000000	LINC02643;MIR1915HG
17	22517518	22598199	19	80682	0.00039211	LOC100130992;COMMD3-BMI1
18	22677115	22792492	59	115378	0.00000000	LOC100499489;PIP4K2A
19	23593235	23845417	64	252183	0.00000000	LOC105376453;OTUD1
20	25220848	25257876	15	37029	0.00000451	PRTFDC1;ENKUR
21	27203792	27259820	5	56029	0.61401664	FAM238C;ANKRD26
22	28542933	28543735	2	803	0.00276470	MPP7
23	28996068	29115392	15	119325	0.17129472	LINC01517
24	30239060	30351203	24	112144	0.00029668	SVIL;JCAD
25	30568222	30694248	15	126027	0.22526406	MTPAP;GOLGA2P6
26	31577713	31824551	91	246839	0.00000000	ZEB1
27	34016487	34067415	17	50929	0.00001316	LINC00838;PARD3
28	43872727	44056782	45	184056	0.00000003	ZNF487
29	46976292	47026417	5	50126	0.51660724	GPRIN2;NPY4R2
30	47084916	47152117	7	67202	0.45494221	LINC00842
31	47680513	47750525	21	70013	0.00000685	ANTXRL;FAM25BP
32	48400750	48449659	13	48910	0.00106775	GDF10
33	48576805	48751829	5	175025	0.99975252	GDF10;PTPN20
34	49627912	49933488	48	305577	0.00077203	ARHGAP22
35	49983890	50160598	58	176709	0.00000000	WDFY4
36	50269541	50391442	37	121902	0.00000000	FAM170B-AS1
37	50894645	51026705	108	132061	0.00000000	OGDHL
38	51775385	51874266	48	98882	0.00000000	FAM21EP
39	52388952	52542369	54	153418	0.00000000	ASAH2B;A1CF
40	52646344	52660766	3	14423	0.15927287	A1CF;PRKG1
41	55413641	55643784	167	230144	0.00000000	MBL2;PCDH15
42	55841071	56204291	246	363221	0.00000000	PCDH15
43	59934467	60145079	5	210613	0.99998311	IPMK
44	60271923	60271924	2	2	0.00000002	BICC1
45	61598003	61665886	4	67884	0.88449170	CCDC6
46	63912835	64236476	144	323642	0.00000000	RTKN2;LOC283045
47	67317314	67395008	5	77695	0.85889535	LINC01515
48	69835871	69933430	14	97560	0.08805807	MYPN
49	70480038	70496092	2	16055	0.45047139	CCAR1
50	71141144	71313774	4	172631	0.99993289	TACR2
51	72111882	72316867	25	204986	0.12879435	PALD1
52	73760648	74066405	72	305758	0.00000000	ANAPC16
53	74234817	74618014	158	383198	0.00000000	MICU1;MCU
54	81989464	82244956	118	255493	0.00000000	DYDC1
55	85931414	86086595	41	155182	0.00000001	LRIT1
56	86948965	86959101	3	10137	0.07358865	LINC01519
57	88289460	88414133	13	124674	0.40590849	WAPL;OPN4
58	88492253	88685846	160	193594	0.00000000	BMPR1A
59	88786728	89147721	147	360994	0.00000000	SHLD2;NUTM2A
60	90824011	90987458	118	163448	0.00000000	MIR4679-2;CH25H
61	92706224	92756210	5	49987	0.51418616	XLOC_008559
62	93070986	93360331	116	289346	0.00000000	HECTD2-AS1
63	95039580	95226730	121	187151	0.00000000	MYOF
64	95543064	95721367	203	178304	0.00000000	LGI1;SLC35G1
65	97426238	97545465	15	119228	0.17056605	TCTN3;ENTPD1
66	98436412	98561226	14	124815	0.30323751	PIK3AP1;RPL13AP5
67	100013815	100048754	17	34940	0.00000009	LOXL4;PYROXD2
68	102472599	102627353	66	154755	0.00000000	PAX2
69	103904763	103924763	3	20001	0.29619370	NOLC1
70	105615074	105676465	9	61392	0.13580951	STN1
71	111986570	112116232	31	129663	0.00000558	SMNDC1
72	112380016	112608142	42	228127	0.00006944	RBM20
73	116000453	116142037	47	141585	0.00000000	AFAP1L2
74	116626818	116871831	113	245014	0.00000000	TRUB1
75	118175406	118258263	6	82858	0.79654371	PNLIPRP3
76	118353466	118477222	16	123757	0.13835497	PNLIPRP1;PNLIPRP2
77	118916215	119018277	12	102063	0.26899319	SLC18A2
78	125324379	125515826	31	191448	0.00384100	GPR26
79	125780753	125797629	3	16877	0.21740835	CHST15
80	126559506	126750945	28	191440	0.01940670	ZRANB1
81	127968283	128019025	4	50743	0.70872271	ADAM12
82	131264581	131276498	5	11918	0.00611211	MGMT
83	133979600	134013856	24	34257	0.00000000	JAKMIP3
84	135052865	135196301	44	143437	0.00000000	CALY

### Sheet: Fst0.55
ClusterID	FirstSNP	LastSNP	ClusterSize	ClusterLength	p-Value	GeneName
1	1170598	1278452	11	107855	0.09934360	ADARB2
2	2035671	2056818	3	21148	0.16044901	LINC00700
3	2304063	2359170	5	55108	0.29022319	LINC00701
4	3030672	3261043	130	230372	0.00000000	LINC02645;LOC101927824
5	4235466	4327186	22	91721	0.00000035	LINC00702
6	4817583	4877834	11	60252	0.00242671	MANCR;AKR1E2
7	6391031	6478771	37	87741	0.00000000	PRKCQ
8	8237547	8310444	11	72898	0.00954843	GATA3;LINC00708
9	10975093	11255070	108	279978	0.00000000	CELF2
10	13262312	13619276	67	356965	0.00000000	SEPHS1;BEND7
11	15075038	15211739	34	136702	0.00000000	NMT2
12	16827388	16968845	14	141458	0.08416014	CUBN
13	17659149	17816308	2	157160	0.99959003	TMEM236
14	22517518	22598199	9	80682	0.08527154	LOC100130992;COMMD3-BMI1
15	22677115	22792492	51	115378	0.00000000	LOC100499489;PIP4K2A
16	27102315	27259820	3	157506	0.99772496	FAM238C
17	28996068	29104514	10	108447	0.17461526	LINC01517
18	30568222	30694248	9	126027	0.43435959	MTPAP;GOLGA2P6
19	34016487	34067415	14	50929	0.00001017	LINC00838
20	46976292	47026417	5	50126	0.22990708	GPRIN2;NPY4R2
21	47130427	47152117	2	21691	0.41165382	LINC00842
22	47683255	47733643	7	50389	0.04937700	ANTXRL
23	48576805	48751829	4	175025	0.99630859	GDF10;PTPN20
24	49627912	49701652	7	73741	0.20833498	ARHGAP22
25	49983890	50160598	46	176709	0.00000000	LRRC18;WDFY4
26	50217647	50335822	16	118176	0.00573837	FAM170B-AS1
27	50867444	50990899	106	123456	0.00000000	C10orf53;OGDHL
28	52388952	52540532	47	151581	0.00000000	ASAH2B;A1CF
29	55841071	56204291	193	363221	0.00000000	PCDH15
30	59939025	60145079	3	206055	0.99984153	IPMK
31	60271923	60271924	2	2	0.00000001	BICC1
32	61606815	61665886	3	59072	0.73753798	CCDC6
33	63912835	64196164	126	283330	0.00000000	RTKN2;LOC283045
34	67317314	67395008	5	77695	0.56838977	LINC01515
35	69835871	69923373	3	87503	0.92259921	MYPN
36	70480038	70496092	2	16055	0.28032055	CCAR1
37	74269791	74618014	117	348224	0.00000000	MICU1;MCU
38	81989464	82240760	79	251297	0.00000000	DYDC2
39	85931414	86030209	23	98796	0.00000032	LRIT2
40	88289460	88414133	11	124674	0.19466675	WAPL;OPN4
41	88786728	88982766	68	196039	0.00000000	SHLD2
42	90787308	90987458	117	200151	0.00000000	MIR4679-2;CH25H
43	92706224	92756210	5	49987	0.22827679	XLOC_008559
44	95043715	95226730	106	183016	0.00000000	MYOF
45	95543064	95721367	128	178304	0.00000000	LGI1;SLC35G1
46	97434579	97475661	4	41083	0.27947467	TCTN3;ENTPD1
47	102472599	102621414	61	148816	0.00000000	PAX2
48	111986570	112093921	26	107352	0.00000003	SMNDC1
49	112424800	112608142	30	183343	0.00000782	RBM20
50	116016472	116142037	37	125566	0.00000000	AFAP1L2
51	116670560	116871831	77	201272	0.00000000	TRUB1
52	118203130	118258263	4	55134	0.48142568	PNLIPRP3
53	118358768	118396278	6	37511	0.03804224	PNLIPRP2
54	125324379	125442550	14	118172	0.02567411	BUB3;GPR26
55	125780753	125797629	3	16877	0.09901236	CHST15
56	126563594	126677240	9	113647	0.32272701	ZRANB1
57	127968283	128019025	4	50743	0.41938781	ADAM12
58	131264581	131276498	5	11918	0.00122746	MGMT
59	133981368	134013856	17	32489	0.00000000	JAKMIP3
60	135150717	135196301	13	45585	0.00001424	PRAP1

### Sheet: Fst0.6
ClusterID	FirstSNP	LastSNP	ClusterSize	ClusterLength	p-Value	GeneName
1	1170598	1278452	11	107855	0.00833831	ADARB2
2	2035671	2114483	3	78813	0.65936400	LINC00700
3	2304063	2359170	5	55108	0.09265098	LINC00701
4	2998408	3261043	109	262636	0.00000000	LINC02645;LOC101927824
5	4235466	4316225	8	80760	0.02594685	LINC00702;LINC00703
6	4850282	4877834	4	27553	0.03265368	AKR1E2
7	10975093	11255070	82	279978	0.00000000	CELF2
8	13262312	13619276	38	356965	0.00000083	SEPHS1;BEND7
9	15141059	15176157	21	35099	0.00000000	NMT2
10	17471998	17659149	8	187152	0.55576106	ST8SIA6
11	22693386	22825896	29	132511	0.00000000	LOC100499489;PIP4K2A
12	27230939	27259820	2	28882	0.35331142	FAM238C;ANKRD26
13	28996068	29104514	5	108447	0.50020768	LINC01517
14	30638286	30694248	6	55963	0.03633578	GOLGA2P6;MAP3K8
15	34047975	34067415	11	19441	0.00000000	LINC00838;PARD3
16	46976292	47026417	5	50126	0.06818772	GPRIN2;NPY4R2
17	47603037	47707447	3	104411	0.82621391	ANTXRL
18	49700722	49701652	2	931	0.00078316	ARHGAP22
19	50107558	50140588	25	33031	0.00000000	WDFY4
20	50217647	50335822	16	118176	0.00008472	FAM170B-AS1
21	50867444	50990899	101	123456	0.00000000	OGDHL
22	52467759	52540532	39	72774	0.00000000	ASAH2B;A1CF
23	55841071	56032278	88	191208	0.00000000	PCDH15
24	63912835	64152902	79	240068	0.00000000	RTKN2;LOC283045
25	67330966	67355593	3	24628	0.09185764	LINC01515
26	70480038	70496092	2	16055	0.15291418	CCAR1
27	74269791	74618014	111	348224	0.00000000	MICU1;MCU
28	81989464	82240760	47	251297	0.00000000	PRXL2A
29	85937538	86030209	18	92672	0.00000024	LRIT2
30	88289460	88414133	11	124674	0.02176477	WAPL;OPN4
31	88845190	89017704	41	172515	0.00000000	SHLD2
32	90916562	90987458	85	70897	0.00000000	MIR4679-2;CH25H
33	92706224	92756210	5	49987	0.06756322	XLOC_008559
34	97434579	97454178	2	19600	0.20724585	TCTN3
35	102561297	102621414	18	60118	0.00000000	PAX2;SLF2
36	112040403	112093049	18	52647	0.00000000	SMNDC1
37	112549173	112589878	3	40706	0.25700537	RBM20
38	116073696	116142037	25	68342	0.00000000	AFAP1L2
39	116670560	116871831	71	201272	0.00000000	TRUB1
40	118203130	118258263	4	55134	0.21611796	PNLIPRP3
41	125335888	125437344	9	101457	0.03457244	BUB3;GPR26
42	125780753	125797629	3	16877	0.03751900	CHST15
43	126563594	126638018	6	74425	0.10612957	ABRAXAS2;ZRANB1
44	131264581	131276498	5	11918	0.00019437	MGMT
45	133984916	134013856	5	28941	0.00903172	JAKMIP3
46	135150717	135194741	7	44025	0.00341352	CALY;PRAP1

### Sheet: Fst0.65
ClusterID	FirstSNP	LastSNP	ClusterSize	ClusterLength	p-Value	GeneName
1	1170598	1278452	10	107855	0.00110698	ADARB2
2	2035671	2114483	3	78813	0.37551741	LINC00700
3	2954163	3258208	70	304046	0.00000000	LINC02645;LOC101927824
4	4861077	4877834	3	16758	0.01196698	AKR1E2
5	10975093	11150319	51	175227	0.00000000	CELF2
6	15141059	15176157	19	35099	0.00000000	NMT2
7	17484620	17659149	3	174530	0.86279927	ST8SIA6
8	22698019	22767074	19	69056	0.00000000	LOC100499489;PIP4K2A
9	34061732	34064713	4	2982	0.00000185	LINC00838;PARD3
10	46976292	47026417	4	50126	0.05316653	GPRIN2;NPY4R2
11	47603037	47701302	2	98266	0.75758398	ANTXRL
12	50329743	50335075	2	5333	0.00998276	FAM170B-AS1
13	50867444	50990899	97	123456	0.00000000	OGDHL
14	52467759	52540532	34	72774	0.00000000	ASAH2B;A1CF
15	55841071	56023518	59	182448	0.00000000	PCDH15
16	63921697	64163659	31	241963	0.00000000	RTKN2;LOC283045
17	67330966	67355593	3	24628	0.03239055	LINC01515
18	70480038	70496092	2	16055	0.07452814	CCAR1
19	74269791	74618014	97	348224	0.00000000	MICU1;MCU
20	81989464	82233540	30	244077	0.00000000	PRXL2A
21	85940711	85985331	3	44621	0.12970697	C10orf99
22	88371953	88511544	7	139592	0.09903078	WAPL;OPN4
23	90916562	90981887	83	65326	0.00000000	MIR4679-2;CH25H
24	92706224	92720856	4	14633	0.00082927	XLOC_008559
25	97434579	97454178	2	19600	0.10429548	TCTN3
26	102561297	102621414	10	60118	0.00001046	PAX2
27	112040403	112093049	18	52647	0.00000000	SMNDC1
28	112549173	112572458	2	23286	0.13796687	RBM20
29	116073696	116142037	21	68342	0.00000000	AFAP1L2
30	116670560	116871831	59	201272	0.00000000	TRUB1
31	118203130	118258263	3	55134	0.19983824	PNLIPRP3
32	125335888	125437344	9	101457	0.00257023	BUB3;GPR26
33	125780753	125797629	3	16877	0.01219415	CHST15
34	126581095	126733607	5	152513	0.41881761	ABRAXAS2;ZRANB1
35	135150717	135194741	5	44025	0.00842208	CALY;PRAP1

### Sheet: Fst0.7
ClusterID	FirstSNP	LastSNP	ClusterSize	ClusterLength	p-Value	GeneName
1	1170598	1278452	9	107855	0.00017341	ADARB2
2	2035671	2114483	3	78813	0.16642068	LINC00700
3	2998408	3143643	60	145236	0.00000000	LINC02645;LOC101927824
4	3214995	3229561	2	14567	0.02821477	PITRM1;LOC105376360
5	4868120	5016107	3	147988	0.48861686	AKR1C6P;AKR1C1
6	11002752	11150319	28	147568	0.00000000	CELF2
7	15141059	15166905	15	25847	0.00000000	NMT2
8	34061732	34062475	2	744	0.00008653	LINC00838
9	46976292	47026417	4	50126	0.01298023	GPRIN2;NPY4R2
10	47701302	47930406	4	229105	0.57984284	ANXA8L1;CTSLP2
11	50329743	50477134	9	147392	0.00155581	TMEM273;C10orf71-AS1
12	50867444	50990899	85	123456	0.00000000	OGDHL
13	82017440	82074884	6	57445	0.00065860	MAT1A;DYDC1
14	82129819	82233365	9	103547	0.00012855	PRXL2A;TSPAN14
15	90916562	90981561	81	65000	0.00000000	MIR4679-2;CH25H
16	97434579	97454178	2	19600	0.04819886	TCTN3
17	112040403	112093049	17	52647	0.00000000	SMNDC1
18	112549173	112572458	2	23286	0.06521955	RBM20
19	116073696	116142037	18	68342	0.00000000	AFAP1L2
20	116670560	116806047	46	135488	0.00000000	TRUB1
21	118203130	118231360	2	28231	0.09061744	PNLIPRP3
22	125409560	125430563	3	21004	0.00655675	GPR26
23	125780753	125797629	3	16877	0.00359028	CHST15
24	126581095	126629767	4	48673	0.01177241	ABRAXAS2;ZRANB1
25	131264581	131276498	3	11918	0.00134947	MGMT
